# Aurora kinase A is a synthetic lethal target in FANCA-deficient cancers

**DOI:** 10.64898/2026.02.04.703705

**Authors:** Dilara Akhoundova, Martín González-Fernández, Aavash Baral, Andrej Benjak, Carmen Perry, Dinda Shezaria Hardy Lubis, Ladina Hörtensteiner, Saskia Hussung, Lea Lingg, Sina Maletti, Aino Paasinen-Sohns, Marika Lehner, Bastian Dislich, Erik Vassella, Simone de Brot, Therese Waldburger, Petros Tsiridis, Carmen Cardozo, Ralph Fritsch, Clelia Pistoni, Seynabou Diop, Phillip Thienger, Taina Kaiponen, Muriel Jaquet, Mariana Ricca, Smruthy Sivakumar, Christopher McDermott-Roe, David E. Root, Paola Francica, Sven Rottenberg, Mark A. Rubin

**Affiliations:** Department of Medical Oncology, Inselspital, University Hospital of Bern, University of Bern, Bern, 3010 Switzerland; Department for BioMedical Research, University of Bern, Bern, 3008 Switzerland; Bern Center for Precision Medicine, Inselspital, University Hospital of Bern, Bern, 3008 Switzerland; Institute of Animal Pathology, Vetsuisse Faculty, University of Bern, 3012 Bern, Switzerland; Institute of Tissue Medicine and Pathology, University of Bern, Bern, 3008 Switzerland; Department of Medical Oncology and Hematology, University Hospital of Zurich, University of Zurich, Zurich, 8091 Switzerland; Cancer Genomics Research, Foundation Medicine Inc., Boston, Massachusetts, US; Genetic Perturbation Platform, Broad Institute, Cambridge, Massachusetts, US

**Author notes:** Co-corresponding authors: Prof Mark A. Rubin, M.D. Murtenstrasse 24, 3008 Bern, Switzerland, Dilara Akhoundova, M.D. Freiburgstrasse 41, Lory-Haus, 3008 Bern, Switzerland. equal contribution (Dilara Akhoundova, Martín González-Fernández). Declaration of interests: S.S. is an employee at Foundation Medicine, Inc., with equity interest in Roche.

**Keywords:** Aurora kinase A (AURKA), FANCA, Fanconi anemia pathway, synthetic lethality, mitosis, mitotic spindle, cell cycle, prostate cancer, head-and-neck cancer, precision oncology

## Abstract

Loss-of-function genomic alterations in *FANCA* occur across multiple cancer types, yet no molecularly tailored therapies have successfully exploited this potential vulnerability. Using complementary unbiased approaches, including a genome-wide CRISPR/Cas9 loss-of-function screen and a high-throughput drug screen in isogenic cancer cell-based models, we identified Aurora kinase A (AURKA) as a reproducible synthetic lethal target of FANCA-deficient cancers. Inhibition of AURKA induced chromosomal instability, micronucleation, and early G2/M arrest selectively in FANCA-deficient cells, consistent with an increased reliance on mitotic checkpoint control. Mechanistically, FANCA deficiency is associated with an elevated AURKA expression at both the transcriptomic and protein levels, and with an upregulation of mitotic spindle and G2/M checkpoint gene signatures. Analysis of large-scale cancer genomics datasets, including over 650,000 clinically sequenced tumors, confirms that *FANCA* is the most frequently altered Fanconi anemia pathway gene across cancers, and that Fanconi anemia–defective tumors exhibit an increased tumor mutational burden and genomic instability. Collectively, our findings point to AURKA inhibition as a promising precision treatment strategy in FANCA-deficient cancers and provide a rationale to further explore this strategy in the clinic.
