## Supplemental Table 1 for "Aurora kinase A is a synthetic lethal target in FANCA-deficient cancers"

### Sheet: FA_prevalence
Sup Table 1. Prevalence of individual FA pathway gene alterations across different tumor entities.
TumorType	Gene/Pathway	Total	Altered	Prevalence	Lower 95CI	Upper 95CI
pan-cancer	FANCA	654634	6018	0.00919292	0.00896314	0.00942706
pan-cancer	FANCC	654634	2828	0.00431997	0.00416253	0.00448182
pan-cancer	FANCE	202494	268	0.0013235	0.00116986	0.00149168
pan-cancer	FANCF	202494	237	0.00117041	0.0010262	0.00132918
pan-cancer	FANCG	654634	1559	0.00238148	0.00226485	0.00250255
pan-cancer	FANCL	654634	1405	0.00214624	0.00203558	0.00226134
pan-cancer	FANCD2	202494	984	0.0048594	0.00456116	0.00517196
pan-cancer	FANCI	202494	73	0.000360505	0.000282588	0.000453259
pan-cancer	FANCM	202494	211	0.00104201	0.000906202	0.0011924
pan-cancer	FA_pathway	654634	11709	0.0178863	0.0175666	0.0182103
ACC	FANCA	1862	10	0.00537057	0.00257831	0.00985442
ACC	FANCC	1862	5	0.00268528	0.000872462	0.00625534
ACC	FANCE	741	3	0.00404858	0.000835695	0.0117857
ACC	FANCF	741	0	0	0	0.00496587
ACC	FANCG	1862	1	0.000537057	1.3597e-05	0.00298862
ACC	FANCL	1862	0	0	0	0.00197918
ACC	FANCD2	741	1	0.00134953	3.41665e-05	0.00749593
ACC	FANCI	741	0	0	0	0.00496587
ACC	FANCM	741	0	0	0	0.00496587
ACC	FA_pathway	1862	15	0.00805585	0.00451561	0.0132521
ALL	FANCA	9717	53	0.00545436	0.00408828	0.00712844
ALL	FANCC	9717	32	0.0032932	0.0022536	0.00464586
ALL	FANCE	9708	7	0.000721055	0.000289949	0.00148508
ALL	FANCF	9708	12	0.00123609	0.000638866	0.00215821
ALL	FANCG	9717	23	0.00236699	0.00150104	0.00354954
ALL	FANCL	9717	12	0.00123495	0.000638274	0.00215621
ALL	FANCD2	9708	65	0.00669551	0.00517114	0.00852612
ALL	FANCI	9708	2	0.000206016	2.49504e-05	0.000743999
ALL	FANCM	9708	9	0.00092707	0.000424	0.00175914
ALL	FA_pathway	9717	119	0.0122466	0.0101555	0.0146372
B-cell neoplasm	FANCA	1035	7	0.00676329	0.00272339	0.013885
B-cell neoplasm	FANCC	1035	3	0.00289855	0.00059815	0.00844722
B-cell neoplasm	FANCE	1029	1	0.000971817	2.4604e-05	0.00540261
B-cell neoplasm	FANCF	1029	2	0.00194363	0.00023547	0.00700327
B-cell neoplasm	FANCG	1035	2	0.00193237	0.000234104	0.00696278
B-cell neoplasm	FANCL	1035	2	0.00193237	0.000234104	0.00696278
B-cell neoplasm	FANCD2	1029	9	0.00874636	0.00400697	0.0165381
B-cell neoplasm	FANCI	1029	0	0	0	0.0035785
B-cell neoplasm	FANCM	1029	2	0.00194363	0.00023547	0.00700327
B-cell neoplasm	FA_pathway	1035	14	0.0135266	0.0074143	0.0225912
CNS (NOS)	FANCA	127	0	0	0	0.0286285
CNS (NOS)	FANCC	127	1	0.00787402	0.000199333	0.0430897
CNS (NOS)	FANCE	20	0	0	0	0.168433
CNS (NOS)	FANCF	20	0	0	0	0.168433
CNS (NOS)	FANCG	127	1	0.00787402	0.000199333	0.0430897
CNS (NOS)	FANCL	127	0	0	0	0.0286285
CNS (NOS)	FANCD2	20	0	0	0	0.168433
CNS (NOS)	FANCI	20	0	0	0	0.168433
CNS (NOS)	FANCM	20	0	0	0	0.168433
CNS (NOS)	FA_pathway	127	2	0.015748	0.00191288	0.0557291
CNS non-glioma	FANCA	2863	15	0.00523926	0.00293525	0.00862666
CNS non-glioma	FANCC	2863	9	0.00314356	0.00143841	0.00595902
CNS non-glioma	FANCE	1383	0	0	0	0.00266375
CNS non-glioma	FANCF	1383	0	0	0	0.00266375
CNS non-glioma	FANCG	2863	3	0.00104785	0.000216144	0.00305918
CNS non-glioma	FANCL	2863	0	0	0	0.00128764
CNS non-glioma	FANCD2	1383	5	0.00361533	0.0011749	0.00841665
CNS non-glioma	FANCI	1383	0	0	0	0.00266375
CNS non-glioma	FANCM	1383	1	0.000723066	1.83063e-05	0.00402201
CNS non-glioma	FA_pathway	2863	27	0.00943067	0.00622381	0.0136917
CRC	FANCA	70660	498	0.00704783	0.00644426	0.00769241
CRC	FANCC	70660	253	0.00358053	0.00315353	0.00404905
CRC	FANCE	16411	18	0.00109683	0.000650174	0.00173291
CRC	FANCF	16411	21	0.00127963	0.00079228	0.00195539
CRC	FANCG	70660	159	0.00225021	0.00191435	0.00262793
CRC	FANCL	70660	132	0.0018681	0.00156325	0.00221494
CRC	FANCD2	16411	93	0.00566693	0.00457631	0.00693794
CRC	FANCI	16411	12	0.000731217	0.000377886	0.00127694
CRC	FANCM	16411	25	0.00152337	0.000986079	0.00224798
CRC	FA_pathway	70660	1028	0.0145485	0.0136786	0.0154587
CUP	FANCA	26390	271	0.010269	0.00908792	0.0115598
CUP	FANCC	26390	121	0.00458507	0.00380598	0.00547612
CUP	FANCE	8366	10	0.00119531	0.000573344	0.00219712
CUP	FANCF	8366	17	0.00203203	0.00118417	0.0032515
CUP	FANCG	26390	72	0.00272831	0.00213533	0.00343463
CUP	FANCL	26390	59	0.0022357	0.00170234	0.00288295
CUP	FANCD2	8366	44	0.00525938	0.003824	0.00705411
CUP	FANCI	8366	1	0.000119531	3.02627e-06	0.000665805
CUP	FANCM	8366	10	0.00119531	0.000573344	0.00219712
CUP	FA_pathway	26390	521	0.0197423	0.018098	0.0214935
DLBCL	FANCA	1802	15	0.00832408	0.0046662	0.0136922
DLBCL	FANCC	1802	9	0.00499445	0.00228625	0.00945976
DLBCL	FANCE	1766	4	0.00226501	0.000617472	0.00578907
DLBCL	FANCF	1766	5	0.00283126	0.000919921	0.00659474
DLBCL	FANCG	1802	6	0.00332963	0.00122287	0.00723302
DLBCL	FANCL	1802	4	0.00221976	0.00060513	0.00567362
DLBCL	FANCD2	1766	17	0.00962627	0.00561737	0.015368
DLBCL	FANCI	1766	0	0	0	0.00208665
DLBCL	FANCM	1766	4	0.00226501	0.000617472	0.00578907
DLBCL	FA_pathway	1802	34	0.0188679	0.0131011	0.026267
Ewing's sarcoma	FANCA	770	5	0.00649351	0.00211169	0.0150882
Ewing's sarcoma	FANCC	770	3	0.0038961	0.000804192	0.0113435
Ewing's sarcoma	FANCE	715	1	0.0013986	3.54089e-05	0.00776764
Ewing's sarcoma	FANCF	715	3	0.0041958	0.000866113	0.0122126
Ewing's sarcoma	FANCG	770	1	0.0012987	3.28797e-05	0.00721446
Ewing's sarcoma	FANCL	770	0	0	0	0.0047793
Ewing's sarcoma	FANCD2	715	1	0.0013986	3.54089e-05	0.00776764
Ewing's sarcoma	FANCI	715	0	0	0	0.00514599
Ewing's sarcoma	FANCM	715	2	0.0027972	0.000338934	0.0100676
Ewing's sarcoma	FA_pathway	770	9	0.0116883	0.00535819	0.0220717
GI-neuro	FANCA	1759	20	0.0113701	0.0069586	0.0175058
GI-neuro	FANCC	1759	6	0.00341103	0.00125278	0.00740948
GI-neuro	FANCE	453	1	0.00220751	5.58876e-05	0.0122376
GI-neuro	FANCF	453	2	0.00441501	0.000535126	0.0158568
GI-neuro	FANCG	1759	3	0.00170551	0.000351856	0.00497607
GI-neuro	FANCL	1759	4	0.00227402	0.00061993	0.00581207
GI-neuro	FANCD2	453	0	0	0	0.00811016
GI-neuro	FANCI	453	0	0	0	0.00811016
GI-neuro	FANCM	453	1	0.00220751	5.58876e-05	0.0122376
GI-neuro	FA_pathway	1759	32	0.0181922	0.0124759	0.0255855
GIST	FANCA	3236	12	0.00370828	0.00191755	0.00646865
GIST	FANCC	3236	11	0.00339926	0.00169808	0.00607405
GIST	FANCE	928	1	0.00107759	2.72817e-05	0.00598916
GIST	FANCF	928	1	0.00107759	2.72817e-05	0.00598916
GIST	FANCG	3236	10	0.00309023	0.00148285	0.00567569
GIST	FANCL	3236	11	0.00339926	0.00169808	0.00607405
GIST	FANCD2	928	1	0.00107759	2.72817e-05	0.00598916
GIST	FANCI	928	0	0	0	0.0039672
GIST	FANCM	928	0	0	0	0.0039672
GIST	FA_pathway	3236	44	0.013597	0.00989654	0.0182108
LMS	FANCA	4349	30	0.00689814	0.00465884	0.00983299
LMS	FANCC	4349	11	0.00252932	0.00126328	0.00452113
LMS	FANCE	3685	8	0.00217096	0.000937719	0.00427316
LMS	FANCF	3685	1	0.00027137	6.87048e-06	0.00151104
LMS	FANCG	4349	8	0.0018395	0.000794491	0.00362132
LMS	FANCL	4349	5	0.00114969	0.000373403	0.00268094
LMS	FANCD2	3685	18	0.00488467	0.00289746	0.00770893
LMS	FANCI	3685	0	0	0	0.00100055
LMS	FANCM	3685	4	0.00108548	0.000295834	0.00277691
LMS	FA_pathway	4349	54	0.0124166	0.00934116	0.0161703
LPD	FANCA	162	0	0	0	0.0225136
LPD	FANCC	162	0	0	0	0.0225136
LPD	FANCE	162	0	0	0	0.0225136
LPD	FANCF	162	0	0	0	0.0225136
LPD	FANCG	162	0	0	0	0.0225136
LPD	FANCL	162	0	0	0	0.0225136
LPD	FANCD2	162	0	0	0	0.0225136
LPD	FANCI	162	0	0	0	0.0225136
LPD	FANCM	162	0	0	0	0.0225136
LPD	FA_pathway	162	0	0	0	0.0225136
MDS	FANCA	10600	65	0.00613208	0.0047357	0.00780925
MDS	FANCC	10600	31	0.00292453	0.00198791	0.00414859
MDS	FANCE	10592	6	0.000566465	0.00020791	0.00123255
MDS	FANCF	10592	11	0.00103852	0.000518536	0.00185744
MDS	FANCG	10600	12	0.00113208	0.000585092	0.00197667
MDS	FANCL	10600	13	0.00122642	0.000653171	0.00209629
MDS	FANCD2	10592	52	0.00490937	0.00366866	0.00643306
MDS	FANCI	10592	0	0	0	0.00034821
MDS	FANCM	10592	3	0.000283233	5.84132e-05	0.000827501
MDS	FA_pathway	10600	121	0.0114151	0.00948073	0.0136244
MDS-MPN	FANCA	915	6	0.00655738	0.00241013	0.0142177
MDS-MPN	FANCC	915	2	0.00218579	0.000264819	0.00787332
MDS-MPN	FANCE	914	0	0	0	0.00402784
MDS-MPN	FANCF	914	2	0.00218818	0.000265109	0.00788191
MDS-MPN	FANCG	915	0	0	0	0.00402345
MDS-MPN	FANCL	915	1	0.0010929	2.76694e-05	0.00607404
MDS-MPN	FANCD2	914	5	0.00547046	0.00177856	0.0127197
MDS-MPN	FANCI	914	0	0	0	0.00402784
MDS-MPN	FANCM	914	1	0.00109409	2.76996e-05	0.00608067
MDS-MPN	FA_pathway	915	9	0.00983607	0.00450726	0.0185895
MPN	FANCA	5118	26	0.00508011	0.0033211	0.00743474
MPN	FANCC	5118	12	0.00234467	0.00121209	0.00409207
MPN	FANCE	5113	2	0.00039116	4.73748e-05	0.00141228
MPN	FANCF	5113	3	0.00058674	0.000121016	0.00171374
MPN	FANCG	5118	7	0.00136772	0.000550066	0.00281599
MPN	FANCL	5118	2	0.000390778	4.73285e-05	0.0014109
MPN	FANCD2	5113	20	0.0039116	0.00239089	0.00603471
MPN	FANCI	5113	3	0.00058674	0.000121016	0.00171374
MPN	FANCM	5113	5	0.000977899	0.000317595	0.0022806
MPN	FA_pathway	5118	47	0.00918327	0.00675511	0.0121933
NHL	FANCA	3585	16	0.00446304	0.0025531	0.00723761
NHL	FANCC	3585	12	0.00334728	0.00173075	0.00583972
NHL	FANCE	3554	2	0.000562746	6.81584e-05	0.00203134
NHL	FANCF	3554	3	0.000844119	0.000174112	0.00246487
NHL	FANCG	3585	2	0.00055788	6.7569e-05	0.00201379
NHL	FANCL	3585	5	0.0013947	0.000453006	0.00325174
NHL	FANCD2	3554	18	0.00506472	0.00300435	0.00799267
NHL	FANCI	3554	1	0.000281373	7.12372e-06	0.0015667
NHL	FANCM	3554	2	0.000562746	6.81584e-05	0.00203134
NHL	FA_pathway	3585	35	0.0097629	0.00680937	0.0135519
NK T-cell neoplasm	FANCA	257	1	0.00389105	9.8508e-05	0.0214877
NK T-cell neoplasm	FANCC	257	1	0.00389105	9.8508e-05	0.0214877
NK T-cell neoplasm	FANCE	257	0	0	0	0.0142511
NK T-cell neoplasm	FANCF	257	0	0	0	0.0142511
NK T-cell neoplasm	FANCG	257	1	0.00389105	9.8508e-05	0.0214877
NK T-cell neoplasm	FANCL	257	0	0	0	0.0142511
NK T-cell neoplasm	FANCD2	257	2	0.0077821	0.000943842	0.0278273
NK T-cell neoplasm	FANCI	257	1	0.00389105	9.8508e-05	0.0214877
NK T-cell neoplasm	FANCM	257	0	0	0	0.0142511
NK T-cell neoplasm	FA_pathway	257	3	0.0116732	0.00241378	0.033733
NSCLC	FANCA	124268	1360	0.0109441	0.010373	0.0115381
NSCLC	FANCC	124268	617	0.00496508	0.00458184	0.00537168
NSCLC	FANCE	29553	31	0.00104896	0.000712827	0.00148859
NSCLC	FANCF	29553	35	0.00118431	0.000825052	0.00164671
NSCLC	FANCG	124268	354	0.00284868	0.00255999	0.00316095
NSCLC	FANCL	124268	371	0.00298548	0.00268977	0.00330475
NSCLC	FANCD2	29553	135	0.00456806	0.00383137	0.00540459
NSCLC	FANCI	29553	11	0.000372213	0.000185821	0.000665893
NSCLC	FANCM	29553	46	0.00155653	0.00113979	0.00207565
NSCLC	FA_pathway	124268	2687	0.0216226	0.0208211	0.0224466
PCN	FANCA	3622	18	0.00496963	0.0029479	0.00784283
PCN	FANCC	3622	13	0.00358918	0.00191243	0.00612978
PCN	FANCE	3611	2	0.000553863	6.70824e-05	0.0019993
PCN	FANCF	3611	1	0.000276932	7.01128e-06	0.00154199
PCN	FANCG	3622	5	0.00138045	0.000448376	0.00321855
PCN	FANCL	3622	3	0.000828272	0.000170842	0.00241863
PCN	FANCD2	3611	10	0.00276932	0.00132877	0.00508695
PCN	FANCI	3611	2	0.000553863	6.70824e-05	0.0019993
PCN	FANCM	3611	1	0.000276932	7.01128e-06	0.00154199
PCN	FA_pathway	3622	38	0.0104914	0.00743477	0.0143721
PNS	FANCA	884	5	0.00565611	0.001839	0.0131497
PNS	FANCC	884	2	0.00226244	0.00027411	0.00814861
PNS	FANCE	559	4	0.00715564	0.00195301	0.0182192
PNS	FANCF	559	0	0	0	0.00657734
PNS	FANCG	884	0	0	0	0.00416425
PNS	FANCL	884	0	0	0	0.00416425
PNS	FANCD2	559	0	0	0	0.00657734
PNS	FANCI	559	0	0	0	0.00657734
PNS	FANCM	559	0	0	0	0.00657734
PNS	FA_pathway	884	7	0.00791855	0.00318942	0.0162468
RMS	FANCA	909	9	0.00990099	0.00453708	0.0187116
RMS	FANCC	909	0	0	0	0.00404995
RMS	FANCE	847	1	0.00118064	2.98907e-05	0.00656037
RMS	FANCF	847	0	0	0	0.00434576
RMS	FANCG	909	0	0	0	0.00404995
RMS	FANCL	909	1	0.00110011	2.7852e-05	0.00611403
RMS	FANCD2	847	3	0.00354191	0.000731024	0.0103158
RMS	FANCI	847	3	0.00354191	0.000731024	0.0103158
RMS	FANCM	847	0	0	0	0.00434576
RMS	FA_pathway	909	10	0.0110011	0.00528771	0.0201381
SFT	FANCA	408	2	0.00490196	0.000594202	0.0175946
SFT	FANCC	408	1	0.00245098	6.20515e-05	0.0135797
SFT	FANCE	358	1	0.0027933	7.07176e-05	0.0154642
SFT	FANCF	358	0	0	0	0.0102512
SFT	FANCG	408	0	0	0	0.00900062
SFT	FANCL	408	0	0	0	0.00900062
SFT	FANCD2	358	0	0	0	0.0102512
SFT	FANCI	358	0	0	0	0.0102512
SFT	FANCM	358	0	0	0	0.0102512
SFT	FA_pathway	408	3	0.00735294	0.00151893	0.021337
STS	FANCA	10399	74	0.00711607	0.00559166	0.00892545
STS	FANCC	10399	49	0.00471199	0.00348793	0.00622477
STS	FANCE	9129	20	0.00219082	0.00133871	0.00338153
STS	FANCF	9129	15	0.00164312	0.000919922	0.00270862
STS	FANCG	10399	20	0.00192326	0.00117516	0.00296877
STS	FANCL	10399	15	0.00144245	0.000807544	0.00237798
STS	FANCD2	9129	48	0.00525797	0.00387928	0.00696533
STS	FANCI	9129	3	0.000328623	6.77751e-05	0.000960073
STS	FANCM	9129	3	0.000328623	6.77751e-05	0.000960073
STS	FA_pathway	10399	156	0.0150014	0.0127536	0.0175265
T-cell neoplasm	FANCA	1065	7	0.00657277	0.00264656	0.0134953
T-cell neoplasm	FANCC	1065	8	0.00751174	0.00324845	0.0147472
T-cell neoplasm	FANCE	1055	3	0.0028436	0.000586803	0.00828752
T-cell neoplasm	FANCF	1055	1	0.000947867	2.39976e-05	0.00526975
T-cell neoplasm	FANCG	1065	1	0.000938967	2.37723e-05	0.00522038
T-cell neoplasm	FANCL	1065	1	0.000938967	2.37723e-05	0.00522038
T-cell neoplasm	FANCD2	1055	8	0.00758294	0.00327929	0.0148865
T-cell neoplasm	FANCI	1055	0	0	0	0.00349046
T-cell neoplasm	FANCM	1055	1	0.000947867	2.39976e-05	0.00526975
T-cell neoplasm	FA_pathway	1065	17	0.0159624	0.00932549	0.0254347
adrenal gland	FANCA	803	5	0.00622665	0.00202478	0.0144707
adrenal gland	FANCC	803	5	0.00622665	0.00202478	0.0144707
adrenal gland	FANCE	289	1	0.00346021	8.7601e-05	0.0191272
adrenal gland	FANCF	289	1	0.00346021	8.7601e-05	0.0191272
adrenal gland	FANCG	803	2	0.00249066	0.000301773	0.0089679
adrenal gland	FANCL	803	1	0.00124533	3.15285e-05	0.00691882
adrenal gland	FANCD2	289	3	0.0103806	0.00214587	0.0300352
adrenal gland	FANCI	289	1	0.00346021	8.7601e-05	0.0191272
adrenal gland	FANCM	289	0	0	0	0.0126832
adrenal gland	FA_pathway	803	13	0.0161893	0.00864755	0.0275251
angiosarcoma	FANCA	1010	9	0.00891089	0.00408249	0.016848
angiosarcoma	FANCC	1010	6	0.00594059	0.00218312	0.012885
angiosarcoma	FANCE	835	0	0	0	0.00440808
angiosarcoma	FANCF	835	0	0	0	0.00440808
angiosarcoma	FANCG	1010	0	0	0	0.00364569
angiosarcoma	FANCL	1010	1	0.000990099	2.50668e-05	0.00550401
angiosarcoma	FANCD2	835	9	0.0107784	0.00494011	0.0203619
angiosarcoma	FANCI	835	0	0	0	0.00440808
angiosarcoma	FANCM	835	2	0.00239521	0.000290203	0.00862529
angiosarcoma	FA_pathway	1010	16	0.0158416	0.00908124	0.0255985
anus	FANCA	2160	22	0.0101852	0.0063937	0.0153801
anus	FANCC	2160	10	0.00462963	0.00222225	0.00849752
anus	FANCE	466	0	0	0	0.0078848
anus	FANCF	466	1	0.00214592	5.43286e-05	0.0118978
anus	FANCG	2160	5	0.00231481	0.000752028	0.00539367
anus	FANCL	2160	6	0.00277778	0.00102006	0.00603618
anus	FANCD2	466	2	0.00429185	0.000520186	0.015417
anus	FANCI	466	1	0.00214592	5.43286e-05	0.0118978
anus	FANCM	466	1	0.00214592	5.43286e-05	0.0118978
anus	FA_pathway	2160	42	0.0194444	0.0140489	0.0261932
appendix	FANCA	2580	11	0.00426357	0.00213022	0.00761586
appendix	FANCC	2580	15	0.00581395	0.00325757	0.00957113
appendix	FANCE	799	0	0	0	0.00460623
appendix	FANCF	799	1	0.00125156	3.16864e-05	0.00695335
appendix	FANCG	2580	4	0.00155039	0.000422585	0.00396481
appendix	FANCL	2580	3	0.00116279	0.00023986	0.00339437
appendix	FANCD2	799	0	0	0	0.00460623
appendix	FANCI	799	0	0	0	0.00460623
appendix	FANCM	799	1	0.00125156	3.16864e-05	0.00695335
appendix	FA_pathway	2580	33	0.0127907	0.00882044	0.0179164
benign	FANCA	116	0	0	0	0.0313004
benign	FANCC	116	1	0.00862069	0.000218233	0.0470955
benign	FANCE	34	0	0	0	0.102818
benign	FANCF	34	0	0	0	0.102818
benign	FANCG	116	0	0	0	0.0313004
benign	FANCL	116	2	0.0172414	0.00209487	0.0608948
benign	FANCD2	34	0	0	0	0.102818
benign	FANCI	34	0	0	0	0.102818
benign	FANCM	34	0	0	0	0.102818
benign	FA_pathway	116	3	0.0258621	0.00536547	0.0737213
bladder	FANCA	13995	210	0.0150054	0.0130568	0.0171592
bladder	FANCC	13995	56	0.00400143	0.00302401	0.00519308
bladder	FANCE	2198	4	0.00181984	0.00049606	0.00465289
bladder	FANCF	2198	5	0.0022748	0.00073902	0.00530056
bladder	FANCG	13995	29	0.00207217	0.00138819	0.00297463
bladder	FANCL	13995	53	0.00378707	0.00283802	0.00495069
bladder	FANCD2	2198	19	0.00864422	0.00521218	0.0134662
bladder	FANCI	2198	0	0	0	0.00167688
bladder	FANCM	2198	4	0.00181984	0.00049606	0.00465289
bladder	FA_pathway	13995	341	0.0243658	0.0218749	0.0270571
bone marrow failure	FANCA	663	7	0.0105581	0.00425513	0.021632
bone marrow failure	FANCC	663	3	0.00452489	0.000934114	0.0131662
bone marrow failure	FANCE	662	2	0.00302115	0.000366085	0.0108704
bone marrow failure	FANCF	662	0	0	0	0.00555683
bone marrow failure	FANCG	663	2	0.00301659	0.000365532	0.0108541
bone marrow failure	FANCL	663	1	0.0015083	3.8186e-05	0.00837477
bone marrow failure	FANCD2	662	2	0.00302115	0.000366085	0.0108704
bone marrow failure	FANCI	662	0	0	0	0.00555683
bone marrow failure	FANCM	662	2	0.00302115	0.000366085	0.0108704
bone marrow failure	FA_pathway	663	13	0.0196078	0.0104806	0.0332966
bone sarcoma	FANCA	1784	11	0.00616592	0.0030819	0.0110057
bone sarcoma	FANCC	1784	10	0.00560538	0.00269117	0.0102843
bone sarcoma	FANCE	1518	4	0.00263505	0.000718414	0.00673291
bone sarcoma	FANCF	1518	0	0	0	0.00242714
bone sarcoma	FANCG	1784	3	0.00168161	0.000346924	0.00490645
bone sarcoma	FANCL	1784	3	0.00168161	0.000346924	0.00490645
bone sarcoma	FANCD2	1518	11	0.00724638	0.00362275	0.0129287
bone sarcoma	FANCI	1518	0	0	0	0.00242714
bone sarcoma	FANCM	1518	0	0	0	0.00242714
bone sarcoma	FA_pathway	1784	27	0.0151345	0.00999682	0.021944
breast	FANCA	61279	671	0.0109499	0.010141	0.0118056
breast	FANCC	61279	273	0.00445503	0.00394317	0.00501466
breast	FANCE	14933	23	0.00154021	0.000976606	0.00231018
breast	FANCF	14933	20	0.00133932	0.000818275	0.00206771
breast	FANCG	61279	134	0.00218672	0.00183248	0.00258935
breast	FANCL	61279	121	0.00197458	0.00163871	0.00235891
breast	FANCD2	14933	72	0.00482154	0.00377441	0.00606813
breast	FANCI	14933	7	0.00046876	0.000188486	0.000965586
breast	FANCM	14933	9	0.000602692	0.000275625	0.00114379
breast	FA_pathway	61279	1190	0.0194194	0.0183414	0.0205432
carcinoid	FANCA	1177	3	0.00254885	0.000525944	0.0074306
carcinoid	FANCC	1177	1	0.000849618	2.15102e-05	0.00472458
carcinoid	FANCE	436	0	0	0	0.00842504
carcinoid	FANCF	436	1	0.00229358	5.80667e-05	0.0127122
carcinoid	FANCG	1177	3	0.00254885	0.000525944	0.0074306
carcinoid	FANCL	1177	0	0	0	0.00312923
carcinoid	FANCD2	436	1	0.00229358	5.80667e-05	0.0127122
carcinoid	FANCI	436	1	0.00229358	5.80667e-05	0.0127122
carcinoid	FANCM	436	1	0.00229358	5.80667e-05	0.0127122
carcinoid	FA_pathway	1177	7	0.00594732	0.00239438	0.0122151
cervix	FANCA	5177	68	0.013135	0.0102139	0.0166224
cervix	FANCC	5177	22	0.00424957	0.00266504	0.00642686
cervix	FANCE	1030	1	0.000970874	2.45801e-05	0.00539737
cervix	FANCF	1030	6	0.00582524	0.00214067	0.0126357
cervix	FANCG	5177	10	0.00193162	0.000926664	0.00354944
cervix	FANCL	5177	13	0.00251111	0.00133772	0.00429024
cervix	FANCD2	1030	4	0.0038835	0.0010591	0.0099132
cervix	FANCI	1030	0	0	0	0.00357503
cervix	FANCM	1030	1	0.000970874	2.45801e-05	0.00539737
cervix	FA_pathway	5177	112	0.0216342	0.017846	0.0259741
cholangio	FANCA	12957	111	0.0085668	0.00705251	0.0103076
cholangio	FANCC	12957	49	0.00378174	0.00279902	0.00499661
cholangio	FANCE	3210	6	0.00186916	0.000686248	0.0040639
cholangio	FANCF	3210	1	0.000311526	7.88714e-06	0.00173448
cholangio	FANCG	12957	27	0.00208382	0.00137368	0.00303041
cholangio	FANCL	12957	22	0.00169792	0.00106438	0.00256956
cholangio	FANCD2	3210	9	0.00280374	0.00128282	0.00531567
cholangio	FANCI	3210	1	0.000311526	7.88714e-06	0.00173448
cholangio	FANCM	3210	3	0.000934579	0.000192774	0.00272879
cholangio	FA_pathway	12957	209	0.0161303	0.0140318	0.01845
chondrosarcoma	FANCA	784	5	0.00637755	0.00207392	0.0148199
chondrosarcoma	FANCC	784	4	0.00510204	0.00139183	0.0130113
chondrosarcoma	FANCE	730	1	0.00136986	3.46813e-05	0.00760853
chondrosarcoma	FANCF	730	0	0	0	0.00504051
chondrosarcoma	FANCG	784	0	0	0	0.00469415
chondrosarcoma	FANCL	784	1	0.00127551	3.22926e-05	0.007086
chondrosarcoma	FANCD2	730	6	0.00821918	0.00302209	0.0178033
chondrosarcoma	FANCI	730	0	0	0	0.00504051
chondrosarcoma	FANCM	730	2	0.00273973	0.000331966	0.00986148
chondrosarcoma	FA_pathway	784	8	0.0102041	0.0044154	0.0200067
chronic leukemia	FANCA	559	1	0.00178891	4.52902e-05	0.0099265
chronic leukemia	FANCC	559	1	0.00178891	4.52902e-05	0.0099265
chronic leukemia	FANCE	559	1	0.00178891	4.52902e-05	0.0099265
chronic leukemia	FANCF	559	1	0.00178891	4.52902e-05	0.0099265
chronic leukemia	FANCG	559	2	0.00357782	0.000433584	0.012864
chronic leukemia	FANCL	559	1	0.00178891	4.52902e-05	0.0099265
chronic leukemia	FANCD2	559	0	0	0	0.00657734
chronic leukemia	FANCI	559	0	0	0	0.00657734
chronic leukemia	FANCM	559	1	0.00178891	4.52902e-05	0.0099265
chronic leukemia	FA_pathway	559	5	0.00894454	0.00291047	0.0207493
endocrine-neuro	FANCA	2468	15	0.0060778	0.00340557	0.0100046
endocrine-neuro	FANCC	2468	8	0.00324149	0.00140045	0.00637699
endocrine-neuro	FANCE	911	0	0	0	0.00404108
endocrine-neuro	FANCF	911	0	0	0	0.00404108
endocrine-neuro	FANCG	2468	3	0.00121556	0.000250748	0.00354823
endocrine-neuro	FANCL	2468	3	0.00121556	0.000250748	0.00354823
endocrine-neuro	FANCD2	911	1	0.00109769	2.77908e-05	0.00610064
endocrine-neuro	FANCI	911	1	0.00109769	2.77908e-05	0.00610064
endocrine-neuro	FANCM	911	0	0	0	0.00404108
endocrine-neuro	FA_pathway	2468	29	0.0117504	0.00788317	0.0168323
endometrial	FANCA	15669	145	0.00925394	0.00781445	0.0108798
endometrial	FANCC	15669	78	0.00497798	0.00393682	0.00620891
endometrial	FANCE	3292	6	0.0018226	0.000669147	0.00396278
endometrial	FANCF	3292	2	0.000607533	7.35836e-05	0.00219288
endometrial	FANCG	15669	41	0.00261663	0.00187837	0.0035481
endometrial	FANCL	15669	38	0.00242517	0.00171675	0.00332723
endometrial	FANCD2	3292	13	0.00394897	0.00210428	0.00674339
endometrial	FANCI	3292	2	0.000607533	7.35836e-05	0.00219288
endometrial	FANCM	3292	3	0.0009113	0.000187971	0.00266087
endometrial	FA_pathway	15669	295	0.018827	0.0167567	0.0210785
esophagus	FANCA	17255	184	0.0106636	0.00918497	0.0123104
esophagus	FANCC	17255	83	0.0048102	0.00383306	0.00595953
esophagus	FANCE	3480	8	0.00229885	0.000992987	0.0045246
esophagus	FANCF	3480	1	0.000287356	7.27521e-06	0.0016
esophagus	FANCG	17255	39	0.00226021	0.00160771	0.00308851
esophagus	FANCL	17255	39	0.00226021	0.00160771	0.00308851
esophagus	FANCD2	3480	22	0.00632184	0.00396598	0.00955578
esophagus	FANCI	3480	1	0.000287356	7.27521e-06	0.0016
esophagus	FANCM	3480	6	0.00172414	0.000632983	0.00374892
esophagus	FA_pathway	17255	344	0.0199363	0.0179028	0.0221336
fallopian tube	FANCA	3221	34	0.0105557	0.00732092	0.0147196
fallopian tube	FANCC	3221	17	0.00527786	0.00307747	0.00843696
fallopian tube	FANCE	607	2	0.00329489	0.000399276	0.0118512
fallopian tube	FANCF	607	0	0	0	0.0060588
fallopian tube	FANCG	3221	8	0.0024837	0.00107288	0.00488798
fallopian tube	FANCL	3221	8	0.0024837	0.00107288	0.00488798
fallopian tube	FANCD2	607	4	0.00658979	0.00179833	0.0167859
fallopian tube	FANCI	607	0	0	0	0.0060588
fallopian tube	FANCM	607	0	0	0	0.0060588
fallopian tube	FA_pathway	3221	67	0.020801	0.016156	0.0263421
female genital	FANCA	1720	22	0.0127907	0.00803275	0.0193016
female genital	FANCC	1720	11	0.00639535	0.00319673	0.0114142
female genital	FANCE	286	0	0	0	0.0128154
female genital	FANCF	286	0	0	0	0.0128154
female genital	FANCG	1720	5	0.00290698	0.00094454	0.00677077
female genital	FANCL	1720	4	0.00232558	0.000633995	0.00594362
female genital	FANCD2	286	2	0.00699301	0.00084801	0.0250315
female genital	FANCI	286	0	0	0	0.0128154
female genital	FANCM	286	0	0	0	0.0128154
female genital	FA_pathway	1720	42	0.0244186	0.0176541	0.0328647
female-neuro	FANCA	491	8	0.0162933	0.00705985	0.0318508
female-neuro	FANCC	491	2	0.00407332	0.000493679	0.0146362
female-neuro	FANCE	167	0	0	0	0.0218469
female-neuro	FANCF	167	1	0.00598802	0.000151592	0.03291
female-neuro	FANCG	491	0	0	0	0.00748484
female-neuro	FANCL	491	2	0.00407332	0.000493679	0.0146362
female-neuro	FANCD2	167	1	0.00598802	0.000151592	0.03291
female-neuro	FANCI	167	0	0	0	0.0218469
female-neuro	FANCM	167	0	0	0	0.0218469
female-neuro	FA_pathway	491	12	0.0244399	0.0126908	0.0423022
gallbladder	FANCA	3779	30	0.00793861	0.00536237	0.0113136
gallbladder	FANCC	3779	18	0.00476316	0.00282532	0.00751745
gallbladder	FANCE	900	1	0.00111111	2.81305e-05	0.00617501
gallbladder	FANCF	900	2	0.00222222	0.000269235	0.00800416
gallbladder	FANCG	3779	7	0.00185234	0.000745052	0.00381278
gallbladder	FANCL	3779	9	0.00238158	0.00108957	0.00451615
gallbladder	FANCD2	900	5	0.00555556	0.00180626	0.0129168
gallbladder	FANCI	900	0	0	0	0.00409037
gallbladder	FANCM	900	2	0.00222222	0.000269235	0.00800416
gallbladder	FA_pathway	3779	64	0.0169357	0.0130663	0.0215757
germ cell	FANCA	922	7	0.00759219	0.00305774	0.0155799
germ cell	FANCC	922	2	0.0021692	0.000262808	0.00781372
germ cell	FANCE	345	0	0	0	0.0106354
germ cell	FANCF	345	0	0	0	0.0106354
germ cell	FANCG	922	2	0.0021692	0.000262808	0.00781372
germ cell	FANCL	922	2	0.0021692	0.000262808	0.00781372
germ cell	FANCD2	345	1	0.00289855	7.33823e-05	0.0160431
germ cell	FANCI	345	0	0	0	0.0106354
germ cell	FANCM	345	0	0	0	0.0106354
germ cell	FA_pathway	922	12	0.0130152	0.00674273	0.0226244
glioma	FANCA	15891	108	0.0067963	0.00557837	0.00819966
glioma	FANCC	15891	55	0.00346108	0.00260839	0.00450272
glioma	FANCE	6781	6	0.000884825	0.000324782	0.00192489
glioma	FANCF	6781	8	0.00117977	0.000509473	0.00232328
glioma	FANCG	15891	43	0.00270593	0.00195897	0.00364316
glioma	FANCL	15891	23	0.00144736	0.000917716	0.00217096
glioma	FANCD2	6781	24	0.0035393	0.00226897	0.00526165
glioma	FANCI	6781	2	0.000294942	3.57208e-05	0.00106502
glioma	FANCM	6781	2	0.000294942	3.57208e-05	0.00106502
glioma	FA_pathway	15891	224	0.014096	0.012321	0.016052
head and neck	FANCA	11396	124	0.010881	0.00905818	0.0129598
head and neck	FANCC	11396	64	0.00561601	0.00432762	0.00716593
head and neck	FANCE	2442	2	0.000819001	9.92002e-05	0.00295535
head and neck	FANCF	2442	8	0.003276	0.00141537	0.00644478
head and neck	FANCG	11396	27	0.00236925	0.00156191	0.00344528
head and neck	FANCL	11396	30	0.0026325	0.00177682	0.00375595
head and neck	FANCD2	2442	12	0.004914	0.00254164	0.00856803
head and neck	FANCI	2442	1	0.0004095	1.03676e-05	0.00227946
head and neck	FANCM	2442	3	0.0012285	0.000253418	0.00358596
head and neck	FA_pathway	11396	242	0.0212355	0.0186676	0.0240519
head and neck-neuro	FANCA	315	3	0.00952381	0.00196836	0.0275788
head and neck-neuro	FANCC	315	2	0.00634921	0.000769845	0.0227461
head and neck-neuro	FANCE	123	1	0.00813008	0.000205815	0.044465
head and neck-neuro	FANCF	123	0	0	0	0.0295456
head and neck-neuro	FANCG	315	1	0.0031746	8.03708e-05	0.0175599
head and neck-neuro	FANCL	315	1	0.0031746	8.03708e-05	0.0175599
head and neck-neuro	FANCD2	123	0	0	0	0.0295456
head and neck-neuro	FANCI	123	0	0	0	0.0295456
head and neck-neuro	FANCM	123	0	0	0	0.0295456
head and neck-neuro	FA_pathway	315	7	0.0222222	0.00898008	0.0452483
histiocytosis	FANCA	795	6	0.00754717	0.00277457	0.0163542
histiocytosis	FANCC	795	4	0.00503145	0.00137255	0.012832
histiocytosis	FANCE	717	1	0.0013947	3.53101e-05	0.00774604
histiocytosis	FANCF	717	1	0.0013947	3.53101e-05	0.00774604
histiocytosis	FANCG	795	0	0	0	0.00462935
histiocytosis	FANCL	795	1	0.00125786	3.18458e-05	0.00698824
histiocytosis	FANCD2	717	7	0.0097629	0.00393395	0.0200113
histiocytosis	FANCI	717	0	0	0	0.00513167
histiocytosis	FANCM	717	0	0	0	0.00513167
histiocytosis	FA_pathway	795	11	0.0138365	0.00692682	0.0246222
hodgkin lymphoma	FANCA	155	0	0	0	0.0235183
hodgkin lymphoma	FANCC	155	0	0	0	0.0235183
hodgkin lymphoma	FANCE	152	0	0	0	0.0239768
hodgkin lymphoma	FANCF	152	0	0	0	0.0239768
hodgkin lymphoma	FANCG	155	0	0	0	0.0235183
hodgkin lymphoma	FANCL	155	0	0	0	0.0235183
hodgkin lymphoma	FANCD2	152	2	0.0131579	0.00159747	0.0467209
hodgkin lymphoma	FANCI	152	0	0	0	0.0239768
hodgkin lymphoma	FANCM	152	0	0	0	0.0239768
hodgkin lymphoma	FA_pathway	155	0	0	0	0.0235183
kidney	FANCA	10620	80	0.00753296	0.00597755	0.00936677
kidney	FANCC	10620	41	0.00386064	0.00277184	0.00523379
kidney	FANCE	2912	4	0.00137363	0.00037439	0.00351326
kidney	FANCF	2912	4	0.00137363	0.00037439	0.00351326
kidney	FANCG	10620	20	0.00188324	0.0011507	0.00290702
kidney	FANCL	10620	16	0.00150659	0.000861385	0.00244546
kidney	FANCD2	2912	10	0.00343407	0.00164796	0.00630627
kidney	FANCI	2912	1	0.000343407	8.69426e-06	0.00191184
kidney	FANCM	2912	0	0	0	0.00126598
kidney	FA_pathway	10620	154	0.0145009	0.0123141	0.0169595
liver	FANCA	3416	42	0.0122951	0.00887519	0.0165834
liver	FANCC	3416	16	0.00468384	0.00267952	0.00759515
liver	FANCE	1048	1	0.000954198	2.41579e-05	0.00530487
liver	FANCF	1048	0	0	0	0.00351374
liver	FANCG	3416	4	0.00117096	0.000319136	0.00299539
liver	FANCL	3416	6	0.00175644	0.000644847	0.00381908
liver	FANCD2	1048	7	0.00667939	0.00268955	0.0137134
liver	FANCI	1048	1	0.000954198	2.41579e-05	0.00530487
liver	FANCM	1048	0	0	0	0.00351374
liver	FA_pathway	3416	68	0.0199063	0.0154904	0.0251686
lung (NOS)	FANCA	459	4	0.0087146	0.00237939	0.0221615
lung (NOS)	FANCC	459	0	0	0	0.00800457
lung (NOS)	FANCE	7	0	0	0	0.409616
lung (NOS)	FANCF	7	0	0	0	0.409616
lung (NOS)	FANCG	459	0	0	0	0.00800457
lung (NOS)	FANCL	459	4	0.0087146	0.00237939	0.0221615
lung (NOS)	FANCD2	7	0	0	0	0.409616
lung (NOS)	FANCI	7	0	0	0	0.409616
lung (NOS)	FANCM	7	0	0	0	0.409616
lung (NOS)	FA_pathway	459	8	0.0174292	0.00755396	0.0340525
male genital	FANCA	575	6	0.0104348	0.00383874	0.0225729
male genital	FANCC	575	3	0.00521739	0.00107725	0.0151711
male genital	FANCE	118	0	0	0	0.0307781
male genital	FANCF	118	0	0	0	0.0307781
male genital	FANCG	575	1	0.00173913	4.403e-05	0.00965138
male genital	FANCL	575	1	0.00173913	4.403e-05	0.00965138
male genital	FANCD2	118	0	0	0	0.0307781
male genital	FANCI	118	1	0.00847458	0.000214535	0.0463127
male genital	FANCM	118	0	0	0	0.0307781
male genital	FA_pathway	575	11	0.0191304	0.00958757	0.0339714
male-neuro	FANCA	814	10	0.012285	0.00590643	0.0224762
male-neuro	FANCC	814	1	0.0012285	3.11025e-05	0.00682558
male-neuro	FANCE	177	1	0.00564972	0.000143028	0.0310747
male-neuro	FANCF	177	0	0	0	0.0206255
male-neuro	FANCG	814	2	0.002457	0.000297693	0.0088471
male-neuro	FANCL	814	1	0.0012285	3.11025e-05	0.00682558
male-neuro	FANCD2	177	2	0.0112994	0.00137136	0.0402194
male-neuro	FANCI	177	0	0	0	0.0206255
male-neuro	FANCM	177	0	0	0	0.0206255
male-neuro	FA_pathway	814	14	0.017199	0.00943395	0.0286888
melanoma	FANCA	18379	188	0.0102291	0.00882506	0.0117911
melanoma	FANCC	18379	96	0.00522335	0.00423292	0.00637492
melanoma	FANCE	4437	9	0.0020284	0.000927919	0.00384702
melanoma	FANCF	4437	3	0.000676133	0.000139456	0.00197466
melanoma	FANCG	18379	62	0.00337342	0.00258733	0.00432251
melanoma	FANCL	18379	39	0.00212199	0.00150936	0.0028997
melanoma	FANCD2	4437	33	0.00743746	0.00512497	0.0104292
melanoma	FANCI	4437	0	0	0	0.000831045
melanoma	FANCM	4437	18	0.0040568	0.00240603	0.00640394
melanoma	FA_pathway	18379	381	0.0207302	0.0187192	0.0228947
mesothelioma	FANCA	2074	11	0.00530376	0.0026505	0.00947003
mesothelioma	FANCC	2074	9	0.00433944	0.00198613	0.00822156
mesothelioma	FANCE	713	1	0.00140252	3.55082e-05	0.00778936
mesothelioma	FANCF	713	1	0.00140252	3.55082e-05	0.00778936
mesothelioma	FANCG	2074	4	0.00192864	0.000525732	0.00493066
mesothelioma	FANCL	2074	5	0.0024108	0.000783229	0.00561696
mesothelioma	FANCD2	713	2	0.00280505	0.000339885	0.0100957
mesothelioma	FANCI	713	0	0	0	0.00516038
mesothelioma	FANCM	713	0	0	0	0.00516038
mesothelioma	FA_pathway	2074	29	0.0139826	0.00938386	0.0200201
neuro (CUP)	FANCA	3718	25	0.00672405	0.00435604	0.00991012
neuro (CUP)	FANCC	3718	15	0.00403443	0.00225974	0.00664546
neuro (CUP)	FANCE	1052	0	0	0	0.0035004
neuro (CUP)	FANCF	1052	1	0.00095057	2.40661e-05	0.00528475
neuro (CUP)	FANCG	3718	7	0.00188273	0.000757281	0.00387528
neuro (CUP)	FANCL	3718	7	0.00188273	0.000757281	0.00387528
neuro (CUP)	FANCD2	1052	4	0.00380228	0.00103694	0.0097065
neuro (CUP)	FANCI	1052	2	0.00190114	0.00023032	0.00685054
neuro (CUP)	FANCM	1052	2	0.00190114	0.00023032	0.00685054
neuro (CUP)	FA_pathway	3718	54	0.0145239	0.0109292	0.0189086
ovary	FANCA	32379	276	0.00852404	0.00755155	0.00958618
ovary	FANCC	32379	175	0.00540474	0.00463533	0.0062648
ovary	FANCE	7972	18	0.0022579	0.00133871	0.00356612
ovary	FANCF	7972	8	0.00100351	0.000433342	0.00197636
ovary	FANCG	32379	63	0.00194571	0.00149545	0.00248873
ovary	FANCL	32379	68	0.00210013	0.00163119	0.00266166
ovary	FANCD2	7972	27	0.00338685	0.00223311	0.0049239
ovary	FANCI	7972	0	0	0	0.000462622
ovary	FANCM	7972	5	0.000627195	0.000203679	0.00146305
ovary	FA_pathway	32379	575	0.0177584	0.0163478	0.0192565
pancreas	FANCA	39789	278	0.00698686	0.006192	0.00785489
pancreas	FANCC	39789	138	0.0034683	0.00291457	0.00409632
pancreas	FANCE	8341	8	0.000959118	0.000414167	0.00188896
pancreas	FANCF	8341	7	0.000839228	0.000337478	0.00172836
pancreas	FANCG	39789	103	0.00258866	0.00211342	0.00313863
pancreas	FANCL	39789	59	0.00148282	0.00112898	0.00191232
pancreas	FANCD2	8341	29	0.0034768	0.00232967	0.00498948
pancreas	FANCI	8341	4	0.000479559	0.000130679	0.0012274
pancreas	FANCM	8341	8	0.000959118	0.000414167	0.00188896
pancreas	FA_pathway	39789	574	0.0144261	0.0132775	0.0156464
peritoneum	FANCA	1750	20	0.0114286	0.00699446	0.0175956
peritoneum	FANCC	1750	15	0.00857143	0.00480507	0.0140979
peritoneum	FANCE	491	2	0.00407332	0.000493679	0.0146362
peritoneum	FANCF	491	1	0.00203666	5.15624e-05	0.0112949
peritoneum	FANCG	1750	4	0.00228571	0.00062312	0.00584191
peritoneum	FANCL	1750	3	0.00171429	0.000353667	0.00500162
peritoneum	FANCD2	491	0	0	0	0.00748484
peritoneum	FANCI	491	0	0	0	0.00748484
peritoneum	FANCM	491	1	0.00203666	5.15624e-05	0.0112949
peritoneum	FA_pathway	1750	42	0.024	0.0173506	0.0323037
prostate	FANCA	33233	323	0.00971925	0.00869246	0.010833
prostate	FANCC	33233	135	0.00406223	0.00340698	0.00480634
prostate	FANCE	4363	6	0.0013752	0.000504836	0.00299081
prostate	FANCF	4363	5	0.001146	0.000372205	0.00267234
prostate	FANCG	33233	81	0.00243734	0.00193605	0.00302849
prostate	FANCL	33233	74	0.0022267	0.00174883	0.00279463
prostate	FANCD2	4363	25	0.00573	0.00371149	0.00844707
prostate	FANCI	4363	2	0.0004584	5.55192e-05	0.00165491
prostate	FANCM	4363	1	0.0002292	5.80283e-06	0.00127635
prostate	FA_pathway	33233	611	0.0183853	0.0169682	0.0198876
salivary gland	FANCA	2141	24	0.0112097	0.00719511	0.0166335
salivary gland	FANCC	2141	10	0.00467071	0.00224199	0.00857278
salivary gland	FANCE	761	0	0	0	0.00483568
salivary gland	FANCF	761	0	0	0	0.00483568
salivary gland	FANCG	2141	4	0.00186829	0.000509272	0.00477658
salivary gland	FANCL	2141	2	0.000934143	0.000113149	0.00337033
salivary gland	FANCD2	761	6	0.00788436	0.00289876	0.0170814
salivary gland	FANCI	761	0	0	0	0.00483568
salivary gland	FANCM	761	2	0.00262812	0.000318436	0.00946114
salivary gland	FA_pathway	2141	40	0.0186829	0.01338	0.0253546
skin	FANCA	2995	60	0.0200334	0.0153215	0.0257125
skin	FANCC	2995	24	0.00801336	0.00514086	0.0118999
skin	FANCE	740	5	0.00675676	0.00219743	0.0156971
skin	FANCF	740	3	0.00405405	0.000836825	0.0118016
skin	FANCG	2995	19	0.00634391	0.00382364	0.00988914
skin	FANCL	2995	20	0.0066778	0.0040836	0.0102946
skin	FANCD2	740	6	0.00810811	0.00298118	0.0175639
skin	FANCI	740	0	0	0	0.00497257
skin	FANCM	740	3	0.00405405	0.000836825	0.0118016
skin	FA_pathway	2995	121	0.0404007	0.0336345	0.0480822
skin sarcoma	FANCA	196	2	0.0102041	0.00123816	0.0363726
skin sarcoma	FANCC	196	0	0	0	0.0186448
skin sarcoma	FANCE	150	0	0	0	0.0242926
skin sarcoma	FANCF	150	0	0	0	0.0242926
skin sarcoma	FANCG	196	0	0	0	0.0186448
skin sarcoma	FANCL	196	0	0	0	0.0186448
skin sarcoma	FANCD2	150	2	0.0133333	0.00161883	0.047333
skin sarcoma	FANCI	150	0	0	0	0.0242926
skin sarcoma	FANCM	150	0	0	0	0.0242926
skin sarcoma	FA_pathway	196	2	0.0102041	0.00123816	0.0363726
skin-neuro	FANCA	683	6	0.00878477	0.00323048	0.0190221
skin-neuro	FANCC	683	2	0.00292826	0.000354823	0.0105375
skin-neuro	FANCE	275	0	0	0	0.0133245
skin-neuro	FANCF	275	0	0	0	0.0133245
skin-neuro	FANCG	683	2	0.00292826	0.000354823	0.0105375
skin-neuro	FANCL	683	3	0.00439239	0.000906733	0.0127823
skin-neuro	FANCD2	275	1	0.00363636	9.20605e-05	0.0200929
skin-neuro	FANCI	275	0	0	0	0.0133245
skin-neuro	FANCM	275	2	0.00727273	0.000881978	0.0260232
skin-neuro	FA_pathway	683	13	0.0190337	0.0101726	0.0323282
small cell	FANCA	6786	58	0.00854701	0.00649632	0.0110352
small cell	FANCC	6786	25	0.00368406	0.0023855	0.00543362
small cell	FANCE	1830	4	0.00218579	0.000595866	0.00558696
small cell	FANCF	1830	3	0.00163934	0.0003382	0.00478332
small cell	FANCG	6786	17	0.00250516	0.00146	0.00400798
small cell	FANCL	6786	10	0.00147362	0.000706878	0.00270837
small cell	FANCD2	1830	12	0.00655738	0.00339275	0.0114264
small cell	FANCI	1830	1	0.000546448	1.38348e-05	0.00304081
small cell	FANCM	1830	1	0.000546448	1.38348e-05	0.00304081
small cell	FA_pathway	6786	110	0.0162098	0.0133409	0.0195046
small intestine	FANCA	3717	37	0.00995426	0.00701813	0.0136948
small intestine	FANCC	3717	11	0.00295938	0.00147821	0.00528896
small intestine	FANCE	944	3	0.00317797	0.000655853	0.00925903
small intestine	FANCF	944	1	0.00105932	2.68194e-05	0.00588789
small intestine	FANCG	3717	12	0.00322841	0.00166924	0.00563258
small intestine	FANCL	3717	8	0.00215227	0.000929642	0.00423641
small intestine	FANCD2	944	2	0.00211864	0.000256681	0.00763212
small intestine	FANCI	944	1	0.00105932	2.68194e-05	0.00588789
small intestine	FANCM	944	0	0	0	0.00390009
small intestine	FA_pathway	3717	67	0.0180253	0.013996	0.0228356
stomach	FANCA	10392	101	0.00971901	0.00792307	0.0117971
stomach	FANCC	10392	40	0.00384911	0.00275124	0.00523775
stomach	FANCE	2172	2	0.00092081	0.000111534	0.00332229
stomach	FANCF	2172	3	0.00138122	0.00028493	0.00403114
stomach	FANCG	10392	28	0.00269438	0.00179112	0.00389179
stomach	FANCL	10392	22	0.00211701	0.00132718	0.00320344
stomach	FANCD2	2172	6	0.00276243	0.00101442	0.00600288
stomach	FANCI	2172	1	0.000460405	1.16564e-05	0.00256252
stomach	FANCM	2172	1	0.000460405	1.16564e-05	0.00256252
stomach	FA_pathway	10392	189	0.0181871	0.0157055	0.0209436
thymoma	FANCA	403	1	0.00248139	6.28214e-05	0.0137473
thymoma	FANCC	403	1	0.00248139	6.28214e-05	0.0137473
thymoma	FANCE	158	0	0	0	0.0230769
thymoma	FANCF	158	0	0	0	0.0230769
thymoma	FANCG	403	0	0	0	0.00911178
thymoma	FANCL	403	0	0	0	0.00911178
thymoma	FANCD2	158	2	0.0126582	0.00153666	0.0449761
thymoma	FANCI	158	0	0	0	0.0230769
thymoma	FANCM	158	1	0.00632911	0.000160226	0.0347576
thymoma	FA_pathway	403	2	0.00496278	0.000601582	0.0178114
thymus	FANCA	560	4	0.00714286	0.00194952	0.0181868
thymus	FANCC	560	3	0.00535714	0.00110614	0.0155754
thymus	FANCE	210	0	0	0	0.0174127
thymus	FANCF	210	0	0	0	0.0174127
thymus	FANCG	560	3	0.00535714	0.00110614	0.0155754
thymus	FANCL	560	1	0.00178571	4.52093e-05	0.00990885
thymus	FANCD2	210	0	0	0	0.0174127
thymus	FANCI	210	0	0	0	0.0174127
thymus	FANCM	210	0	0	0	0.0174127
thymus	FA_pathway	560	11	0.0196429	0.00984543	0.0348742
thyroid	FANCA	5087	32	0.00629054	0.00430659	0.00886887
thyroid	FANCC	5087	19	0.00373501	0.00225017	0.00582656
thyroid	FANCE	1302	2	0.0015361	0.000186083	0.00553779
thyroid	FANCF	1302	0	0	0	0.00282923
thyroid	FANCG	5087	8	0.00157264	0.000679189	0.00309636
thyroid	FANCL	5087	2	0.000393159	4.76169e-05	0.0014195
thyroid	FANCD2	1302	4	0.0030722	0.000837685	0.00784721
thyroid	FANCI	1302	0	0	0	0.00282923
thyroid	FANCM	1302	1	0.000768049	1.94451e-05	0.00427179
thyroid	FA_pathway	5087	61	0.0119914	0.00918451	0.0153771
unk primary (NOS)	FANCA	2228	28	0.0125673	0.0083667	0.0181124
unk primary (NOS)	FANCC	2228	10	0.00448833	0.00215436	0.00823866
unk primary (NOS)	FANCE	1167	1	0.000856898	2.16945e-05	0.00476499
unk primary (NOS)	FANCF	1167	0	0	0	0.003156
unk primary (NOS)	FANCG	2228	5	0.00224417	0.000729063	0.0052293
unk primary (NOS)	FANCL	2228	4	0.00179533	0.000489377	0.00459033
unk primary (NOS)	FANCD2	1167	7	0.00599829	0.00241492	0.0123195
unk primary (NOS)	FANCI	1167	0	0	0	0.003156
unk primary (NOS)	FANCM	1167	1	0.000856898	2.16945e-05	0.00476499
unk primary (NOS)	FA_pathway	2228	45	0.0201975	0.0147694	0.0269333
urinary	FANCA	1514	15	0.00990753	0.00555547	0.0162884
urinary	FANCC	1514	6	0.00396301	0.0014557	0.00860571
urinary	FANCE	273	0	0	0	0.0134215
urinary	FANCF	273	0	0	0	0.0134215
urinary	FANCG	1514	8	0.00528402	0.00228394	0.0103849
urinary	FANCL	1514	4	0.00264201	0.000720313	0.00675066
urinary	FANCD2	273	2	0.00732601	0.000888448	0.026212
urinary	FANCI	273	0	0	0	0.0134215
urinary	FANCM	273	0	0	0	0.0134215
urinary	FA_pathway	1514	33	0.0217966	0.0150501	0.0304753
urinary-neuro	FANCA	202	1	0.0049505	0.000125328	0.0272723
urinary-neuro	FANCC	202	0	0	0	0.018096
urinary-neuro	FANCE	52	0	0	0	0.0684822
urinary-neuro	FANCF	52	0	0	0	0.0684822
urinary-neuro	FANCG	202	0	0	0	0.018096
urinary-neuro	FANCL	202	2	0.00990099	0.00120131	0.0353062
urinary-neuro	FANCD2	52	0	0	0	0.0684822
urinary-neuro	FANCI	52	0	0	0	0.0684822
urinary-neuro	FANCM	52	0	0	0	0.0684822
urinary-neuro	FA_pathway	202	3	0.0148515	0.00307327	0.0427866
uterus	FANCA	2989	27	0.00903312	0.00596108	0.0131157
uterus	FANCC	2989	14	0.00468384	0.00256299	0.00784621
uterus	FANCE	839	0	0	0	0.00438711
uterus	FANCF	839	0	0	0	0.00438711
uterus	FANCG	2989	12	0.00401472	0.00207613	0.0070024
uterus	FANCL	2989	10	0.0033456	0.00160548	0.00614404
uterus	FANCD2	839	4	0.00476758	0.00130049	0.0121616
uterus	FANCI	839	1	0.0011919	3.01757e-05	0.00662275
uterus	FANCM	839	0	0	0	0.00438711
uterus	FA_pathway	2989	63	0.0210773	0.0162334	0.0268873
uterus sarcoma	FANCA	962	8	0.00831601	0.0035969	0.0163198
uterus sarcoma	FANCC	962	7	0.00727651	0.00293039	0.0149346
uterus sarcoma	FANCE	770	2	0.0025974	0.000314712	0.00935093
uterus sarcoma	FANCF	770	2	0.0025974	0.000314712	0.00935093
uterus sarcoma	FANCG	962	0	0	0	0.00382725
uterus sarcoma	FANCL	962	3	0.0031185	0.000643573	0.00908631
uterus sarcoma	FANCD2	770	1	0.0012987	3.28797e-05	0.00721446
uterus sarcoma	FANCI	770	1	0.0012987	3.28797e-05	0.00721446
uterus sarcoma	FANCM	770	0	0	0	0.0047793
uterus sarcoma	FA_pathway	962	18	0.018711	0.0111261	0.0294108
