## Supplemental Table 2 for "Aurora kinase A is a synthetic lethal target in FANCA-deficient cancers"

### Sheet: FA_alt_breakdown
Suppl. Table 2. Molecular alteration type for individual FA pathway gene alterations across different tumor entities.
TumorType	Gene	#Total variants	#Short variants	#Amplifications	#Homozygous Deletions	#Rearrangements
pan-cancer	FANCA	6118	4179	0	1054	885
pan-cancer	FANCC	2864	2239	0	188	437
pan-cancer	FANCE	270	222	0	5	43
pan-cancer	FANCF	238	221	0	7	10
pan-cancer	FANCG	1584	1305	0	21	258
pan-cancer	FANCL	1411	1117	0	44	250
pan-cancer	FANCD2	999	673	0	214	112
pan-cancer	FANCI	73	72	0	0	1
pan-cancer	FANCM	211	210	0	0	1
ACC	FANCA	10	6	0	3	1
ACC	FANCC	5	5	0	0	0
ACC	FANCE	3	3	0	0	0
ACC	FANCF	0	0	0	0	0
ACC	FANCG	1	1	0	0	0
ACC	FANCL	0	0	0	0	0
ACC	FANCD2	1	0	0	1	0
ACC	FANCI	0	0	0	0	0
ACC	FANCM	0	0	0	0	0
ALL	FANCA	54	43	0	8	3
ALL	FANCC	33	33	0	0	0
ALL	FANCE	8	8	0	0	0
ALL	FANCF	12	12	0	0	0
ALL	FANCG	23	20	0	3	0
ALL	FANCL	12	11	0	1	0
ALL	FANCD2	65	22	0	38	5
ALL	FANCI	2	2	0	0	0
ALL	FANCM	9	9	0	0	0
B-cell neoplasm	FANCA	7	6	0	1	0
B-cell neoplasm	FANCC	3	3	0	0	0
B-cell neoplasm	FANCE	1	1	0	0	0
B-cell neoplasm	FANCF	2	2	0	0	0
B-cell neoplasm	FANCG	2	2	0	0	0
B-cell neoplasm	FANCL	2	2	0	0	0
B-cell neoplasm	FANCD2	9	2	0	6	1
B-cell neoplasm	FANCI	0	0	0	0	0
B-cell neoplasm	FANCM	2	2	0	0	0
CNS (NOS)	FANCA	0	0	0	0	0
CNS (NOS)	FANCC	1	1	0	0	0
CNS (NOS)	FANCE	0	0	0	0	0
CNS (NOS)	FANCF	0	0	0	0	0
CNS (NOS)	FANCG	1	1	0	0	0
CNS (NOS)	FANCL	0	0	0	0	0
CNS (NOS)	FANCD2	0	0	0	0	0
CNS (NOS)	FANCI	0	0	0	0	0
CNS (NOS)	FANCM	0	0	0	0	0
CNS non-glioma	FANCA	15	12	0	2	1
CNS non-glioma	FANCC	9	9	0	0	0
CNS non-glioma	FANCE	0	0	0	0	0
CNS non-glioma	FANCF	0	0	0	0	0
CNS non-glioma	FANCG	3	3	0	0	0
CNS non-glioma	FANCL	0	0	0	0	0
CNS non-glioma	FANCD2	5	4	0	0	1
CNS non-glioma	FANCI	0	0	0	0	0
CNS non-glioma	FANCM	1	1	0	0	0
CRC	FANCA	501	362	0	76	63
CRC	FANCC	255	217	0	4	34
CRC	FANCE	18	16	0	0	2
CRC	FANCF	21	21	0	0	0
CRC	FANCG	160	142	0	1	17
CRC	FANCL	133	108	0	6	19
CRC	FANCD2	97	78	0	12	7
CRC	FANCI	12	12	0	0	0
CRC	FANCM	25	25	0	0	0
CUP	FANCA	274	201	0	44	29
CUP	FANCC	126	91	0	13	22
CUP	FANCE	10	10	0	0	0
CUP	FANCF	17	16	0	1	0
CUP	FANCG	72	62	0	1	9
CUP	FANCL	59	48	0	0	11
CUP	FANCD2	44	25	0	10	9
CUP	FANCI	1	1	0	0	0
CUP	FANCM	10	10	0	0	0
DLBCL	FANCA	15	12	0	3	0
DLBCL	FANCC	9	7	0	0	2
DLBCL	FANCE	4	4	0	0	0
DLBCL	FANCF	5	5	0	0	0
DLBCL	FANCG	6	4	0	0	2
DLBCL	FANCL	4	3	0	0	1
DLBCL	FANCD2	17	9	0	7	1
DLBCL	FANCI	0	0	0	0	0
DLBCL	FANCM	4	4	0	0	0
Ewing's sarcoma	FANCA	5	3	0	2	0
Ewing's sarcoma	FANCC	3	2	0	1	0
Ewing's sarcoma	FANCE	1	1	0	0	0
Ewing's sarcoma	FANCF	3	3	0	0	0
Ewing's sarcoma	FANCG	1	1	0	0	0
Ewing's sarcoma	FANCL	0	0	0	0	0
Ewing's sarcoma	FANCD2	1	1	0	0	0
Ewing's sarcoma	FANCI	0	0	0	0	0
Ewing's sarcoma	FANCM	2	2	0	0	0
GI-neuro	FANCA	20	10	0	8	2
GI-neuro	FANCC	6	5	0	0	1
GI-neuro	FANCE	1	1	0	0	0
GI-neuro	FANCF	2	2	0	0	0
GI-neuro	FANCG	3	3	0	0	0
GI-neuro	FANCL	4	3	0	0	1
GI-neuro	FANCD2	0	0	0	0	0
GI-neuro	FANCI	0	0	0	0	0
GI-neuro	FANCM	1	1	0	0	0
GIST	FANCA	13	9	0	0	4
GIST	FANCC	11	7	0	3	1
GIST	FANCE	1	0	0	0	1
GIST	FANCF	1	1	0	0	0
GIST	FANCG	10	8	0	0	2
GIST	FANCL	11	9	0	1	1
GIST	FANCD2	1	1	0	0	0
GIST	FANCI	0	0	0	0	0
GIST	FANCM	0	0	0	0	0
LMS	FANCA	30	16	0	8	6
LMS	FANCC	11	8	0	0	3
LMS	FANCE	8	8	0	0	0
LMS	FANCF	1	1	0	0	0
LMS	FANCG	8	6	0	0	2
LMS	FANCL	5	2	0	1	2
LMS	FANCD2	18	14	0	2	2
LMS	FANCI	0	0	0	0	0
LMS	FANCM	4	4	0	0	0
LPD	FANCA	0	0	0	0	0
LPD	FANCC	0	0	0	0	0
LPD	FANCE	0	0	0	0	0
LPD	FANCF	0	0	0	0	0
LPD	FANCG	0	0	0	0	0
LPD	FANCL	0	0	0	0	0
LPD	FANCD2	0	0	0	0	0
LPD	FANCI	0	0	0	0	0
LPD	FANCM	0	0	0	0	0
MDS	FANCA	71	59	0	9	3
MDS	FANCC	31	28	0	2	1
MDS	FANCE	6	5	0	1	0
MDS	FANCF	11	10	0	1	0
MDS	FANCG	13	13	0	0	0
MDS	FANCL	13	13	0	0	0
MDS	FANCD2	53	27	0	25	1
MDS	FANCI	0	0	0	0	0
MDS	FANCM	3	3	0	0	0
MDS-MPN	FANCA	6	4	0	2	0
MDS-MPN	FANCC	2	2	0	0	0
MDS-MPN	FANCE	0	0	0	0	0
MDS-MPN	FANCF	2	2	0	0	0
MDS-MPN	FANCG	0	0	0	0	0
MDS-MPN	FANCL	1	1	0	0	0
MDS-MPN	FANCD2	5	1	0	4	0
MDS-MPN	FANCI	0	0	0	0	0
MDS-MPN	FANCM	1	1	0	0	0
MPN	FANCA	27	24	0	2	1
MPN	FANCC	12	11	0	0	1
MPN	FANCE	2	2	0	0	0
MPN	FANCF	3	3	0	0	0
MPN	FANCG	7	7	0	0	0
MPN	FANCL	2	1	0	1	0
MPN	FANCD2	20	11	0	9	0
MPN	FANCI	3	3	0	0	0
MPN	FANCM	5	5	0	0	0
NHL	FANCA	16	12	0	4	0
NHL	FANCC	12	9	0	2	1
NHL	FANCE	2	2	0	0	0
NHL	FANCF	3	3	0	0	0
NHL	FANCG	2	2	0	0	0
NHL	FANCL	5	5	0	0	0
NHL	FANCD2	18	12	0	6	0
NHL	FANCI	1	1	0	0	0
NHL	FANCM	2	2	0	0	0
NK T-cell neoplasm	FANCA	1	1	0	0	0
NK T-cell neoplasm	FANCC	1	1	0	0	0
NK T-cell neoplasm	FANCE	0	0	0	0	0
NK T-cell neoplasm	FANCF	0	0	0	0	0
NK T-cell neoplasm	FANCG	1	1	0	0	0
NK T-cell neoplasm	FANCL	0	0	0	0	0
NK T-cell neoplasm	FANCD2	2	1	0	1	0
NK T-cell neoplasm	FANCI	1	1	0	0	0
NK T-cell neoplasm	FANCM	0	0	0	0	0
NSCLC	FANCA	1383	989	0	209	185
NSCLC	FANCC	621	472	0	61	88
NSCLC	FANCE	31	27	0	0	4
NSCLC	FANCF	35	32	0	1	2
NSCLC	FANCG	361	287	0	7	67
NSCLC	FANCL	372	310	0	10	52
NSCLC	FANCD2	135	113	0	15	7
NSCLC	FANCI	11	11	0	0	0
NSCLC	FANCM	46	46	0	0	0
PCN	FANCA	18	14	0	3	1
PCN	FANCC	13	12	0	0	1
PCN	FANCE	2	2	0	0	0
PCN	FANCF	1	1	0	0	0
PCN	FANCG	5	5	0	0	0
PCN	FANCL	3	1	0	0	2
PCN	FANCD2	10	6	0	4	0
PCN	FANCI	2	2	0	0	0
PCN	FANCM	1	1	0	0	0
PNS	FANCA	5	5	0	0	0
PNS	FANCC	2	2	0	0	0
PNS	FANCE	4	4	0	0	0
PNS	FANCF	0	0	0	0	0
PNS	FANCG	0	0	0	0	0
PNS	FANCL	0	0	0	0	0
PNS	FANCD2	0	0	0	0	0
PNS	FANCI	0	0	0	0	0
PNS	FANCM	0	0	0	0	0
RMS	FANCA	9	8	0	0	1
RMS	FANCC	0	0	0	0	0
RMS	FANCE	1	1	0	0	0
RMS	FANCF	0	0	0	0	0
RMS	FANCG	0	0	0	0	0
RMS	FANCL	1	0	0	1	0
RMS	FANCD2	3	2	0	1	0
RMS	FANCI	3	3	0	0	0
RMS	FANCM	0	0	0	0	0
SFT	FANCA	2	1	0	1	0
SFT	FANCC	1	1	0	0	0
SFT	FANCE	1	0	0	0	1
SFT	FANCF	0	0	0	0	0
SFT	FANCG	0	0	0	0	0
SFT	FANCL	0	0	0	0	0
SFT	FANCD2	0	0	0	0	0
SFT	FANCI	0	0	0	0	0
SFT	FANCM	0	0	0	0	0
STS	FANCA	76	44	0	9	23
STS	FANCC	52	30	0	9	13
STS	FANCE	20	14	0	0	6
STS	FANCF	16	13	0	0	3
STS	FANCG	21	12	0	1	8
STS	FANCL	16	9	0	1	6
STS	FANCD2	48	28	0	13	7
STS	FANCI	3	3	0	0	0
STS	FANCM	3	3	0	0	0
T-cell neoplasm	FANCA	7	7	0	0	0
T-cell neoplasm	FANCC	9	6	0	1	2
T-cell neoplasm	FANCE	3	3	0	0	0
T-cell neoplasm	FANCF	1	1	0	0	0
T-cell neoplasm	FANCG	1	1	0	0	0
T-cell neoplasm	FANCL	1	1	0	0	0
T-cell neoplasm	FANCD2	8	4	0	4	0
T-cell neoplasm	FANCI	0	0	0	0	0
T-cell neoplasm	FANCM	1	1	0	0	0
adrenal gland	FANCA	5	4	0	0	1
adrenal gland	FANCC	5	3	0	1	1
adrenal gland	FANCE	1	1	0	0	0
adrenal gland	FANCF	1	1	0	0	0
adrenal gland	FANCG	2	2	0	0	0
adrenal gland	FANCL	1	1	0	0	0
adrenal gland	FANCD2	3	3	0	0	0
adrenal gland	FANCI	1	1	0	0	0
adrenal gland	FANCM	0	0	0	0	0
angiosarcoma	FANCA	9	7	0	1	1
angiosarcoma	FANCC	6	6	0	0	0
angiosarcoma	FANCE	0	0	0	0	0
angiosarcoma	FANCF	0	0	0	0	0
angiosarcoma	FANCG	0	0	0	0	0
angiosarcoma	FANCL	1	0	0	1	0
angiosarcoma	FANCD2	9	5	0	4	0
angiosarcoma	FANCI	0	0	0	0	0
angiosarcoma	FANCM	2	2	0	0	0
anus	FANCA	22	15	0	6	1
anus	FANCC	10	7	0	0	3
anus	FANCE	0	0	0	0	0
anus	FANCF	1	0	0	1	0
anus	FANCG	5	5	0	0	0
anus	FANCL	6	5	0	0	1
anus	FANCD2	2	2	0	0	0
anus	FANCI	1	1	0	0	0
anus	FANCM	1	1	0	0	0
appendix	FANCA	11	5	0	6	0
appendix	FANCC	15	13	0	2	0
appendix	FANCE	0	0	0	0	0
appendix	FANCF	1	1	0	0	0
appendix	FANCG	4	4	0	0	0
appendix	FANCL	3	1	0	0	2
appendix	FANCD2	0	0	0	0	0
appendix	FANCI	0	0	0	0	0
appendix	FANCM	1	1	0	0	0
benign	FANCA	0	0	0	0	0
benign	FANCC	1	1	0	0	0
benign	FANCE	0	0	0	0	0
benign	FANCF	0	0	0	0	0
benign	FANCG	0	0	0	0	0
benign	FANCL	2	2	0	0	0
benign	FANCD2	0	0	0	0	0
benign	FANCI	0	0	0	0	0
benign	FANCM	0	0	0	0	0
bladder	FANCA	213	163	0	27	23
bladder	FANCC	56	45	0	5	6
bladder	FANCE	4	3	0	0	1
bladder	FANCF	5	5	0	0	0
bladder	FANCG	29	25	0	0	4
bladder	FANCL	53	46	0	0	7
bladder	FANCD2	21	15	0	2	4
bladder	FANCI	0	0	0	0	0
bladder	FANCM	4	4	0	0	0
bone marrow failure	FANCA	8	5	0	2	1
bone marrow failure	FANCC	3	3	0	0	0
bone marrow failure	FANCE	2	2	0	0	0
bone marrow failure	FANCF	0	0	0	0	0
bone marrow failure	FANCG	2	2	0	0	0
bone marrow failure	FANCL	1	1	0	0	0
bone marrow failure	FANCD2	2	1	0	1	0
bone marrow failure	FANCI	0	0	0	0	0
bone marrow failure	FANCM	2	2	0	0	0
bone sarcoma	FANCA	11	7	0	2	2
bone sarcoma	FANCC	10	8	0	0	2
bone sarcoma	FANCE	4	1	0	0	3
bone sarcoma	FANCF	0	0	0	0	0
bone sarcoma	FANCG	3	1	0	0	2
bone sarcoma	FANCL	3	3	0	0	0
bone sarcoma	FANCD2	11	9	0	0	2
bone sarcoma	FANCI	0	0	0	0	0
bone sarcoma	FANCM	0	0	0	0	0
breast	FANCA	683	422	0	111	150
breast	FANCC	276	206	0	11	59
breast	FANCE	23	16	0	2	5
breast	FANCF	20	18	0	0	2
breast	FANCG	139	106	0	2	31
breast	FANCL	122	100	0	0	22
breast	FANCD2	72	44	0	6	22
breast	FANCI	7	7	0	0	0
breast	FANCM	9	8	0	0	1
carcinoid	FANCA	3	3	0	0	0
carcinoid	FANCC	1	1	0	0	0
carcinoid	FANCE	0	0	0	0	0
carcinoid	FANCF	1	1	0	0	0
carcinoid	FANCG	3	3	0	0	0
carcinoid	FANCL	0	0	0	0	0
carcinoid	FANCD2	1	1	0	0	0
carcinoid	FANCI	1	0	0	0	1
carcinoid	FANCM	1	1	0	0	0
cervix	FANCA	70	54	0	10	6
cervix	FANCC	22	18	0	0	4
cervix	FANCE	2	2	0	0	0
cervix	FANCF	6	6	0	0	0
cervix	FANCG	10	10	0	0	0
cervix	FANCL	13	12	0	0	1
cervix	FANCD2	4	3	0	1	0
cervix	FANCI	0	0	0	0	0
cervix	FANCM	1	1	0	0	0
cholangio	FANCA	111	81	0	22	8
cholangio	FANCC	50	42	0	2	6
cholangio	FANCE	6	4	0	1	1
cholangio	FANCF	1	1	0	0	0
cholangio	FANCG	27	21	0	0	6
cholangio	FANCL	22	16	0	1	5
cholangio	FANCD2	9	6	0	2	1
cholangio	FANCI	1	1	0	0	0
cholangio	FANCM	3	3	0	0	0
chondrosarcoma	FANCA	5	2	0	3	0
chondrosarcoma	FANCC	4	1	0	1	2
chondrosarcoma	FANCE	1	1	0	0	0
chondrosarcoma	FANCF	0	0	0	0	0
chondrosarcoma	FANCG	0	0	0	0	0
chondrosarcoma	FANCL	1	1	0	0	0
chondrosarcoma	FANCD2	6	2	0	4	0
chondrosarcoma	FANCI	0	0	0	0	0
chondrosarcoma	FANCM	2	2	0	0	0
chronic leukemia	FANCA	1	1	0	0	0
chronic leukemia	FANCC	1	1	0	0	0
chronic leukemia	FANCE	1	0	0	0	1
chronic leukemia	FANCF	1	1	0	0	0
chronic leukemia	FANCG	2	2	0	0	0
chronic leukemia	FANCL	1	1	0	0	0
chronic leukemia	FANCD2	0	0	0	0	0
chronic leukemia	FANCI	0	0	0	0	0
chronic leukemia	FANCM	1	1	0	0	0
endocrine-neuro	FANCA	16	13	0	2	1
endocrine-neuro	FANCC	8	7	0	0	1
endocrine-neuro	FANCE	0	0	0	0	0
endocrine-neuro	FANCF	0	0	0	0	0
endocrine-neuro	FANCG	3	2	0	0	1
endocrine-neuro	FANCL	3	3	0	0	0
endocrine-neuro	FANCD2	1	0	0	1	0
endocrine-neuro	FANCI	1	1	0	0	0
endocrine-neuro	FANCM	0	0	0	0	0
endometrial	FANCA	146	90	0	35	21
endometrial	FANCC	78	68	0	4	6
endometrial	FANCE	6	5	0	0	1
endometrial	FANCF	2	2	0	0	0
endometrial	FANCG	43	41	0	0	2
endometrial	FANCL	38	26	0	1	11
endometrial	FANCD2	14	10	0	3	1
endometrial	FANCI	2	2	0	0	0
endometrial	FANCM	3	3	0	0	0
esophagus	FANCA	189	109	0	35	45
esophagus	FANCC	83	50	0	9	24
esophagus	FANCE	8	7	0	0	1
esophagus	FANCF	1	0	0	1	0
esophagus	FANCG	39	29	0	0	10
esophagus	FANCL	39	28	0	1	10
esophagus	FANCD2	23	16	0	0	7
esophagus	FANCI	1	1	0	0	0
esophagus	FANCM	6	6	0	0	0
fallopian tube	FANCA	35	17	0	8	10
fallopian tube	FANCC	17	12	0	2	3
fallopian tube	FANCE	2	0	0	0	2
fallopian tube	FANCF	0	0	0	0	0
fallopian tube	FANCG	8	7	0	0	1
fallopian tube	FANCL	8	3	0	0	5
fallopian tube	FANCD2	4	3	0	0	1
fallopian tube	FANCI	0	0	0	0	0
fallopian tube	FANCM	0	0	0	0	0
female genital	FANCA	25	20	0	4	1
female genital	FANCC	11	8	0	1	2
female genital	FANCE	0	0	0	0	0
female genital	FANCF	0	0	0	0	0
female genital	FANCG	5	4	0	0	1
female genital	FANCL	4	3	0	1	0
female genital	FANCD2	2	1	0	0	1
female genital	FANCI	0	0	0	0	0
female genital	FANCM	0	0	0	0	0
female-neuro	FANCA	8	6	0	0	2
female-neuro	FANCC	2	1	0	0	1
female-neuro	FANCE	0	0	0	0	0
female-neuro	FANCF	1	1	0	0	0
female-neuro	FANCG	0	0	0	0	0
female-neuro	FANCL	2	2	0	0	0
female-neuro	FANCD2	1	1	0	0	0
female-neuro	FANCI	0	0	0	0	0
female-neuro	FANCM	0	0	0	0	0
gallbladder	FANCA	30	18	0	9	3
gallbladder	FANCC	18	13	0	3	2
gallbladder	FANCE	1	1	0	0	0
gallbladder	FANCF	2	2	0	0	0
gallbladder	FANCG	7	6	0	1	0
gallbladder	FANCL	9	8	0	0	1
gallbladder	FANCD2	5	3	0	0	2
gallbladder	FANCI	0	0	0	0	0
gallbladder	FANCM	2	2	0	0	0
germ cell	FANCA	7	6	0	1	0
germ cell	FANCC	2	2	0	0	0
germ cell	FANCE	0	0	0	0	0
germ cell	FANCF	0	0	0	0	0
germ cell	FANCG	2	2	0	0	0
germ cell	FANCL	2	1	0	0	1
germ cell	FANCD2	1	0	0	1	0
germ cell	FANCI	0	0	0	0	0
germ cell	FANCM	0	0	0	0	0
glioma	FANCA	111	85	0	15	11
glioma	FANCC	55	46	0	1	8
glioma	FANCE	6	4	0	0	2
glioma	FANCF	8	8	0	0	0
glioma	FANCG	49	31	0	1	17
glioma	FANCL	23	20	0	1	2
glioma	FANCD2	24	22	0	0	2
glioma	FANCI	2	2	0	0	0
glioma	FANCM	2	2	0	0	0
head and neck	FANCA	130	100	0	17	13
head and neck	FANCC	67	54	0	2	11
head and neck	FANCE	2	2	0	0	0
head and neck	FANCF	8	8	0	0	0
head and neck	FANCG	27	27	0	0	0
head and neck	FANCL	31	25	0	0	6
head and neck	FANCD2	12	11	0	1	0
head and neck	FANCI	1	1	0	0	0
head and neck	FANCM	3	3	0	0	0
head and neck-neuro	FANCA	3	3	0	0	0
head and neck-neuro	FANCC	2	2	0	0	0
head and neck-neuro	FANCE	1	1	0	0	0
head and neck-neuro	FANCF	0	0	0	0	0
head and neck-neuro	FANCG	1	1	0	0	0
head and neck-neuro	FANCL	1	1	0	0	0
head and neck-neuro	FANCD2	0	0	0	0	0
head and neck-neuro	FANCI	0	0	0	0	0
head and neck-neuro	FANCM	0	0	0	0	0
histiocytosis	FANCA	6	4	0	2	0
histiocytosis	FANCC	4	3	0	0	1
histiocytosis	FANCE	1	0	0	0	1
histiocytosis	FANCF	1	1	0	0	0
histiocytosis	FANCG	0	0	0	0	0
histiocytosis	FANCL	1	1	0	0	0
histiocytosis	FANCD2	7	2	0	5	0
histiocytosis	FANCI	0	0	0	0	0
histiocytosis	FANCM	0	0	0	0	0
hodgkin lymphoma	FANCA	0	0	0	0	0
hodgkin lymphoma	FANCC	0	0	0	0	0
hodgkin lymphoma	FANCE	0	0	0	0	0
hodgkin lymphoma	FANCF	0	0	0	0	0
hodgkin lymphoma	FANCG	0	0	0	0	0
hodgkin lymphoma	FANCL	0	0	0	0	0
hodgkin lymphoma	FANCD2	2	1	0	1	0
hodgkin lymphoma	FANCI	0	0	0	0	0
hodgkin lymphoma	FANCM	0	0	0	0	0
kidney	FANCA	80	64	0	10	6
kidney	FANCC	41	33	0	5	3
kidney	FANCE	4	4	0	0	0
kidney	FANCF	4	3	0	0	1
kidney	FANCG	20	20	0	0	0
kidney	FANCL	16	13	0	0	3
kidney	FANCD2	10	8	0	2	0
kidney	FANCI	1	1	0	0	0
kidney	FANCM	0	0	0	0	0
liver	FANCA	43	27	0	6	10
liver	FANCC	17	13	0	1	3
liver	FANCE	1	1	0	0	0
liver	FANCF	0	0	0	0	0
liver	FANCG	4	4	0	0	0
liver	FANCL	6	4	0	0	2
liver	FANCD2	7	4	0	1	2
liver	FANCI	1	1	0	0	0
liver	FANCM	0	0	0	0	0
lung (NOS)	FANCA	4	3	0	0	1
lung (NOS)	FANCC	0	0	0	0	0
lung (NOS)	FANCE	0	0	0	0	0
lung (NOS)	FANCF	0	0	0	0	0
lung (NOS)	FANCG	0	0	0	0	0
lung (NOS)	FANCL	4	3	0	0	1
lung (NOS)	FANCD2	0	0	0	0	0
lung (NOS)	FANCI	0	0	0	0	0
lung (NOS)	FANCM	0	0	0	0	0
male genital	FANCA	6	4	0	2	0
male genital	FANCC	3	3	0	0	0
male genital	FANCE	0	0	0	0	0
male genital	FANCF	0	0	0	0	0
male genital	FANCG	1	1	0	0	0
male genital	FANCL	1	1	0	0	0
male genital	FANCD2	0	0	0	0	0
male genital	FANCI	1	1	0	0	0
male genital	FANCM	0	0	0	0	0
male-neuro	FANCA	10	9	0	1	0
male-neuro	FANCC	1	1	0	0	0
male-neuro	FANCE	1	1	0	0	0
male-neuro	FANCF	0	0	0	0	0
male-neuro	FANCG	2	2	0	0	0
male-neuro	FANCL	1	0	0	0	1
male-neuro	FANCD2	2	2	0	0	0
male-neuro	FANCI	0	0	0	0	0
male-neuro	FANCM	0	0	0	0	0
melanoma	FANCA	191	141	0	27	23
melanoma	FANCC	102	83	0	7	12
melanoma	FANCE	9	7	0	0	2
melanoma	FANCF	3	3	0	0	0
melanoma	FANCG	62	58	0	0	4
melanoma	FANCL	39	37	0	0	2
melanoma	FANCD2	33	32	0	0	1
melanoma	FANCI	0	0	0	0	0
melanoma	FANCM	18	18	0	0	0
mesothelioma	FANCA	11	5	0	5	1
mesothelioma	FANCC	9	6	0	2	1
mesothelioma	FANCE	1	1	0	0	0
mesothelioma	FANCF	1	1	0	0	0
mesothelioma	FANCG	4	4	0	0	0
mesothelioma	FANCL	5	3	0	0	2
mesothelioma	FANCD2	2	0	0	1	1
mesothelioma	FANCI	0	0	0	0	0
mesothelioma	FANCM	0	0	0	0	0
neuro (CUP)	FANCA	25	17	0	6	2
neuro (CUP)	FANCC	15	8	0	4	3
neuro (CUP)	FANCE	0	0	0	0	0
neuro (CUP)	FANCF	1	0	0	0	1
neuro (CUP)	FANCG	7	6	0	0	1
neuro (CUP)	FANCL	7	5	0	1	1
neuro (CUP)	FANCD2	4	4	0	0	0
neuro (CUP)	FANCI	2	2	0	0	0
neuro (CUP)	FANCM	2	2	0	0	0
ovary	FANCA	278	148	0	53	77
ovary	FANCC	177	131	0	11	35
ovary	FANCE	18	15	0	0	3
ovary	FANCF	8	7	0	0	1
ovary	FANCG	63	52	0	0	11
ovary	FANCL	68	41	0	1	26
ovary	FANCD2	28	16	0	6	6
ovary	FANCI	0	0	0	0	0
ovary	FANCM	5	5	0	0	0
pancreas	FANCA	281	189	0	66	26
pancreas	FANCC	140	123	0	5	12
pancreas	FANCE	8	7	0	0	1
pancreas	FANCF	7	7	0	0	0
pancreas	FANCG	104	76	0	2	26
pancreas	FANCL	59	42	0	3	14
pancreas	FANCD2	30	22	0	4	4
pancreas	FANCI	4	4	0	0	0
pancreas	FANCM	8	8	0	0	0
peritoneum	FANCA	20	11	0	4	5
peritoneum	FANCC	15	12	0	0	3
peritoneum	FANCE	2	2	0	0	0
peritoneum	FANCF	1	0	0	1	0
peritoneum	FANCG	4	3	0	0	1
peritoneum	FANCL	3	3	0	0	0
peritoneum	FANCD2	0	0	0	0	0
peritoneum	FANCI	0	0	0	0	0
peritoneum	FANCM	1	1	0	0	0
prostate	FANCA	332	187	0	97	48
prostate	FANCC	135	101	0	5	29
prostate	FANCE	6	5	0	0	1
prostate	FANCF	5	4	0	1	0
prostate	FANCG	82	68	0	0	14
prostate	FANCL	75	53	0	8	14
prostate	FANCD2	27	19	0	4	4
prostate	FANCI	2	2	0	0	0
prostate	FANCM	1	1	0	0	0
salivary gland	FANCA	24	16	0	3	5
salivary gland	FANCC	10	9	0	0	1
salivary gland	FANCE	0	0	0	0	0
salivary gland	FANCF	0	0	0	0	0
salivary gland	FANCG	4	3	0	1	0
salivary gland	FANCL	2	1	0	0	1
salivary gland	FANCD2	7	4	0	0	3
salivary gland	FANCI	0	0	0	0	0
salivary gland	FANCM	2	2	0	0	0
skin	FANCA	61	51	0	4	6
skin	FANCC	24	22	0	0	2
skin	FANCE	5	5	0	0	0
skin	FANCF	3	3	0	0	0
skin	FANCG	19	18	0	1	0
skin	FANCL	20	17	0	0	3
skin	FANCD2	6	5	0	1	0
skin	FANCI	0	0	0	0	0
skin	FANCM	3	3	0	0	0
skin sarcoma	FANCA	2	2	0	0	0
skin sarcoma	FANCC	0	0	0	0	0
skin sarcoma	FANCE	0	0	0	0	0
skin sarcoma	FANCF	0	0	0	0	0
skin sarcoma	FANCG	0	0	0	0	0
skin sarcoma	FANCL	0	0	0	0	0
skin sarcoma	FANCD2	2	2	0	0	0
skin sarcoma	FANCI	0	0	0	0	0
skin sarcoma	FANCM	0	0	0	0	0
skin-neuro	FANCA	6	6	0	0	0
skin-neuro	FANCC	2	2	0	0	0
skin-neuro	FANCE	0	0	0	0	0
skin-neuro	FANCF	0	0	0	0	0
skin-neuro	FANCG	2	2	0	0	0
skin-neuro	FANCL	3	3	0	0	0
skin-neuro	FANCD2	1	1	0	0	0
skin-neuro	FANCI	0	0	0	0	0
skin-neuro	FANCM	2	2	0	0	0
small cell	FANCA	59	49	0	5	5
small cell	FANCC	25	24	0	0	1
small cell	FANCE	4	3	0	0	1
small cell	FANCF	3	3	0	0	0
small cell	FANCG	17	15	0	0	2
small cell	FANCL	10	9	0	1	0
small cell	FANCD2	12	10	0	1	1
small cell	FANCI	1	1	0	0	0
small cell	FANCM	1	1	0	0	0
small intestine	FANCA	37	23	0	8	6
small intestine	FANCC	11	8	0	0	3
small intestine	FANCE	3	2	0	0	1
small intestine	FANCF	1	1	0	0	0
small intestine	FANCG	12	10	0	0	2
small intestine	FANCL	8	7	0	0	1
small intestine	FANCD2	2	0	0	2	0
small intestine	FANCI	1	1	0	0	0
small intestine	FANCM	0	0	0	0	0
stomach	FANCA	103	57	0	24	22
stomach	FANCC	40	29	0	3	8
stomach	FANCE	2	2	0	0	0
stomach	FANCF	3	3	0	0	0
stomach	FANCG	28	22	0	0	6
stomach	FANCL	22	17	0	1	4
stomach	FANCD2	6	4	0	0	2
stomach	FANCI	1	1	0	0	0
stomach	FANCM	1	1	0	0	0
thymoma	FANCA	1	1	0	0	0
thymoma	FANCC	1	1	0	0	0
thymoma	FANCE	0	0	0	0	0
thymoma	FANCF	0	0	0	0	0
thymoma	FANCG	0	0	0	0	0
thymoma	FANCL	0	0	0	0	0
thymoma	FANCD2	2	2	0	0	0
thymoma	FANCI	0	0	0	0	0
thymoma	FANCM	1	1	0	0	0
thymus	FANCA	4	4	0	0	0
thymus	FANCC	3	3	0	0	0
thymus	FANCE	0	0	0	0	0
thymus	FANCF	0	0	0	0	0
thymus	FANCG	3	2	0	0	1
thymus	FANCL	1	0	0	0	1
thymus	FANCD2	0	0	0	0	0
thymus	FANCI	0	0	0	0	0
thymus	FANCM	0	0	0	0	0
thyroid	FANCA	32	25	0	6	1
thyroid	FANCC	19	17	0	1	1
thyroid	FANCE	2	2	0	0	0
thyroid	FANCF	0	0	0	0	0
thyroid	FANCG	8	7	0	0	1
thyroid	FANCL	2	2	0	0	0
thyroid	FANCD2	4	3	0	0	1
thyroid	FANCI	0	0	0	0	0
thyroid	FANCM	1	1	0	0	0
unk primary (NOS)	FANCA	28	19	0	5	4
unk primary (NOS)	FANCC	10	7	0	1	2
unk primary (NOS)	FANCE	1	1	0	0	0
unk primary (NOS)	FANCF	0	0	0	0	0
unk primary (NOS)	FANCG	5	3	0	0	2
unk primary (NOS)	FANCL	4	4	0	0	0
unk primary (NOS)	FANCD2	8	5	0	0	3
unk primary (NOS)	FANCI	0	0	0	0	0
unk primary (NOS)	FANCM	1	1	0	0	0
urinary	FANCA	15	12	0	2	1
urinary	FANCC	7	5	0	0	2
urinary	FANCE	0	0	0	0	0
urinary	FANCF	0	0	0	0	0
urinary	FANCG	8	6	0	0	2
urinary	FANCL	4	4	0	0	0
urinary	FANCD2	2	2	0	0	0
urinary	FANCI	0	0	0	0	0
urinary	FANCM	0	0	0	0	0
urinary-neuro	FANCA	1	1	0	0	0
urinary-neuro	FANCC	0	0	0	0	0
urinary-neuro	FANCE	0	0	0	0	0
urinary-neuro	FANCF	0	0	0	0	0
urinary-neuro	FANCG	0	0	0	0	0
urinary-neuro	FANCL	2	1	0	0	1
urinary-neuro	FANCD2	0	0	0	0	0
urinary-neuro	FANCI	0	0	0	0	0
urinary-neuro	FANCM	0	0	0	0	0
uterus	FANCA	27	11	0	6	10
uterus	FANCC	15	10	0	2	3
uterus	FANCE	0	0	0	0	0
uterus	FANCF	0	0	0	0	0
uterus	FANCG	12	9	0	0	3
uterus	FANCL	10	7	0	1	2
uterus	FANCD2	4	3	0	1	0
uterus	FANCI	1	1	0	0	0
uterus	FANCM	0	0	0	0	0
uterus sarcoma	FANCA	8	3	0	2	3
uterus sarcoma	FANCC	7	5	0	1	1
uterus sarcoma	FANCE	2	0	0	1	1
uterus sarcoma	FANCF	2	2	0	0	0
uterus sarcoma	FANCG	0	0	0	0	0
uterus sarcoma	FANCL	3	2	0	0	1
uterus sarcoma	FANCD2	1	1	0	0	0
uterus sarcoma	FANCI	1	1	0	0	0
uterus sarcoma	FANCM	0	0	0	0	0
